# A fast TMT-based proteomic workflow reveals neural enrichment in neurospheres of hiPSC-derived neural stem cells

**DOI:** 10.1101/2025.06.09.658417

**Authors:** Pedro de Lima Muniz, Leticia Rocha Quintino Souza, Michele Rodrigues Martins, Wassali Valadares, Fábio César Sousa Nogueira, Stevens Rehen, Guillaume Nugue, Magno Junqueira

**Author notes:** Corresponding author: Magno Junqueira – Laboratório de Espectrometria de Massa Translacional e Neuroproteômica (LEMTEN), Cidade Universitária, Centro de Tecnologia, block A, 5th floor, room 543 - Rio de Janeiro 21941-909, Brazil.

## Abstract

Three-dimensional (3D) neural spheroids, or neurospheres, generated from human induced pluripotent stem cell (hiPSC)-derived neural stem cells (NSCs) more accurately recapitulate the microenvironmental cues of neural tissue compared to traditional two-dimensional (2D) monolayers. However, comparative omics-based characterizations of these models remain limited. Here, we present a streamlined and scalable TMT-based quantitative proteomics workflow to contrast the proteomic landscapes of hiPSC-derived NSCs cultured in 2D monolayers versus 3D neurospheres. A total of 1,576 proteins were identified in an unfractionated LC-MS/MS of 68 minutes, with 542 showing significant differential abundance between groups. Neurospheres exhibited enrichment in neural-related pathways, such as synaptic signaling, neurotrophin signaling, cytoskeletal organization and vesicle trafficking, while monolayers enriched for multipotency features, such as general metabolic activity. Cell-type enrichment analyses confirmed increased neuronal identity in neurospheres, including elevated levels of markers associated with neuronal maturation. Our results demonstrate that 3D culture of NSCs induces a proteomic shift toward a more mature neural phenotype. This rapid, multiplexed proteomic approach enables high-content molecular profiling suitable for drug screening and personalized medicine applications.

**Significance:** The present work contributes to the molecular and biological understanding of iPSC-derived neurospheres by exploring the proteome of this model. Neurospheres are a culture model of great potential and applicability in neurobiology research and personalized medicine, which still lacks a robust omic characterization. By studying neurospheres, we also work with a 3D culture model generated *in vitro*, avoiding the use of primary neural cells culture and animal models. Our fast method is relevant to single-cell proteomics, personalized medicine and screening assays.
