## Supplementary material for "A fast TMT-based proteomic workflow reveals neural enrichment in neurospheres of hiPSC-derived neural stem cells": Table of GO biological process enrichment

### Sheet: NSC
Category	Term	Count	%	PValue	Genes	List Total	Pop Hits	Pop Total	Fold Enrichment	Bonferroni	Benjamini	FDR
GOTERM_BP_DIRECT	GO:0002181~cytoplasmic translation	53	18.5965	6.93635e-23	P23396, P62917, P62081, P62280, P18124, P39019, P62750, P62277, P39023, P62910, P46783, P62753, Q07020, P46782, P46781, P36578, P84098, P61353, P83881, P62241, P62888, P61313, P62847, P46777, P27635, P46776, P46779, Q9UNX3, P62249, P32969, P18621, P42766, Q02878, P63220, P40429, P61247, P62857, P62851, P62854, P26373, P62906, P62829, Q96L21, P35268, P18077, P62266, P62861, P15880, P61254, Q02543,…	277	79	1582	3.83156	8.06004e-20	8.06004e-20	8.01148e-20
GOTERM_BP_DIRECT	GO:0006412~translation	56	19.6491	2.10854e-19	P23396, P62917, P62081, P62280, P18124, Q8TD47, P39019, P62750, P62277, P39023, P62910, P46783, P15170, P62753, Q07020, Q5JNZ5, P46782, P46781, P36578, P84098, P61353, P83881, P62241, P62888, P61313, P62847, P46777, P27635, P46776, P46779, Q9UNX3, P62249, P32969, P18621, P42766, Q02878, P63220, P40429, P61247, P62857, P62851, P62854, P26373, P62906, P62829, Q96L21, P35268, P18077, P62266, P62861,…	277	98	1582	3.26354	2.45012e-16	1.22506e-16	1.21768e-16
GOTERM_BP_DIRECT	GO:0031507~heterochromatin formation	23	8.07018	7.30039e-10	P83916, Q92769, Q16777, Q9BTM1, P04908, P16104, Q03252, Q96KK5, P20700, P0C0S8, Q93077, Q96QV6, Q7L7L0, Q6FI13, P20671, P45973, Q99878	277	34	1582	3.86345	8.48305e-07	2.82768e-07	2.81065e-07
GOTERM_BP_DIRECT	GO:0042274~ribosomal small subunit biogenesis	18	6.31579	1.30636e-07	P06748, P22087, P46782, P46781, P62081, P62280, P55769, P39019, P62266, P62277, P62241, P62701, P61247, P62857, P62847, P62851, P62753, P62249	277	27	1582	3.80746	0.000151787	3.79497e-05	3.77211e-05
GOTERM_BP_DIRECT	GO:0019731~antibacterial humoral response	15	5.26316	2.5716e-07	Q99877, P62861, P57053, Q93079, P62807, Q99880, Q5QNW6, P02787, O60814, P78406, Q99879	277	20	1582	4.28339	0.000298775	5.9764e-05	5.94039e-05
GOTERM_BP_DIRECT	GO:0050830~defense response to Gram-positive bacterium	15	5.26316	6.5137e-07	P26583, Q99877, P62861, P57053, Q93079, P62807, Q99880, Q5QNW6, O60814, P78406, Q99879	277	21	1582	4.07942	0.000756606	0.000126149	0.000125389
GOTERM_BP_DIRECT	GO:0061844~antimicrobial humoral immune response mediated by antimicrobial peptide	16	5.61404	8.70126e-07	Q99877, P62861, P57053, Q93079, P62807, P62888, Q99880, Q5QNW6, O60814, P78406, P39019, Q99879	277	24	1582	3.80746	0.00101058	0.000144441	0.000143571
GOTERM_BP_DIRECT	GO:0002227~innate immune response in mucosa	13	4.5614	4.39606e-06	Q99877, P62861, P57053, Q93079, P62807, Q99880, Q5QNW6, O60814, Q99879	277	18	1582	4.12475	0.0050952	0.000638527	0.000634681
GOTERM_BP_DIRECT	GO:0006364~rRNA processing	16	5.61404	9.72226e-05	P38919, P22087, Q14978, P18077, P62081, Q06265, P18124, P39019, P61254, P61353, P62857, P62847, P46777, P62851, P62753, P62249	277	32	1582	2.8556	0.10683	0.0125525	0.0124769
GOTERM_BP_DIRECT	GO:0006417~regulation of translation	13	4.5614	0.000911916	Q9BQ04, P23396, Q13428, Q14978, Q9NYF8, P98179, P46781, Q96L21, Q96EP5, Q8NC51, Q9BWF3, P40429, P27635	277	27	1582	2.74983	0.653589	0.105965	0.105326
GOTERM_BP_DIRECT	GO:0008380~RNA splicing	26	9.12281	0.0014007	Q13435, P35637, O95758, Q9NYF8, Q96E39, O60828, O00422, Q9NW64, Q8IYB3, P26599, P23246, Q13148, P38919, Q9BQ04, Q92945, Q01081, Q5BKZ1, P31483, P38159, Q9BWF3, Q99873, Q9UKV3, Q6P2Q9, P09661, Q15233, Q9Y2W1	277	80	1582	1.85614	0.803826	0.147965	0.147074
GOTERM_BP_DIRECT	GO:0006397~mRNA processing	26	9.12281	0.00300541	Q13435, O95758, Q9NYF8, O75643, Q96E39, P11940, O00422, Q8IYB3, P26599, P23246, Q13242, Q13148, Q12874, Q92945, Q01081, Q5BKZ1, P31483, P14866, P38159, Q13151, Q9BXP5, Q9UKV3, Q6P2Q9, Q15233, Q9Y2W1	277	84	1582	1.76775	0.969729	0.291024	0.289271
GOTERM_BP_DIRECT	GO:0000381~regulation of alternative mRNA splicing, via spliceosome	13	4.5614	0.00686774	Q9UNW9, Q13247, Q9BQ04, P31483, P14866, O00422, P38159, Q9BWF3, Q96MU7, P09651, P26599, P62995, Q9Y2W1, Q00839	277	33	1582	2.24986	0.999667	0.613871	0.610173
GOTERM_BP_DIRECT	GO:0050829~defense response to Gram-negative bacterium	5	1.75439	0.0101535	P26583, P62888, O60814, P78406, P39019	277	6	1582	4.75933	0.999993	0.84274	0.837663
GOTERM_BP_DIRECT	GO:0017148~negative regulation of translation	11	3.85965	0.0115702	P19338, P38919, Q9BQ04, Q9BWF3, P23396, Q14444, P31483, P40429, O00571, Q8NC51, Q9H9Z2, P27797	277	27	1582	2.32678	0.999999	0.86412	0.858914
GOTERM_BP_DIRECT	GO:0048025~negative regulation of mRNA splicing, via spliceosome	8	2.80702	0.0124991	Q13247, P98175, Q9UKV3, P38159, O00422, P26599, P57723, Q13242	277	16	1582	2.8556	1	0.86412	0.858914
GOTERM_BP_DIRECT	GO:0006334~nucleosome assembly	21	7.36842	0.012642	P25440, P26583, P06748, P46100, P49321, P62807, Q99880, P55209, Q96A08, P16104, Q99877, Q96T23, Q93079, Q08945, P49736, Q9Y5B9, Q99879	277	70	1582	1.71336	1	0.86412	0.858914
GOTERM_BP_DIRECT	GO:0006260~DNA replication	9	3.15789	0.0141793	P27694, Q14566, P49321, Q08945, P33993, Q16576, P55209, P49736, Q9Y5B9	277	20	1582	2.57004	1	0.915352	0.909838
GOTERM_BP_DIRECT	GO:0042273~ribosomal large subunit biogenesis	6	2.10526	0.0183836	P06748, P61254, P18077, P18124, P46777, Q9UNX3	277	10	1582	3.42671	1	1	0.994832
GOTERM_BP_DIRECT	GO:0045892~negative regulation of DNA-templated transcription	18	6.31579	0.0192007	P26583, Q969G3, P56545, P83916, Q92769, Q9NYF8, P14866, O00422, Q9Y3Q8, Q9UPN9, Q96T23, Q16576, P45973, Q15233, P27797, Q13263, P23246	277	59	1582	1.7424	1	1	0.994832
GOTERM_BP_DIRECT	GO:0007623~circadian rhythm	5	1.75439	0.0204655	Q9BQ04, Q9BWF3, Q15233, P12268, Q9Y2W1	277	7	1582	4.07942	1	1	0.994832
GOTERM_BP_DIRECT	GO:0006268~DNA unwinding involved in DNA replication	5	1.75439	0.0204655	P27694, Q14566, P33993, P25205, P49736	277	7	1582	4.07942	1	1	0.994832
GOTERM_BP_DIRECT	GO:0045944~positive regulation of transcription by RNA polymerase II	26	9.12281	0.0216731	P26583, Q9H1E3, P35659, P48431, Q9NYF8, P23193, Q15714, P29692, Q06265, O14641, Q15365, Q00839, P23246, P56545, Q92769, P06748, P46100, Q96I24, O00571, P38159, P19338, P46937, P11021, Q06547, Q9Y2W1	277	97	1582	1.53083	1	1	0.994832
GOTERM_BP_DIRECT	GO:0006355~regulation of DNA-templated transcription	16	5.61404	0.0225775	P35637, Q92945, P48431, P46100, O60828, Q02878, Q96T23, Q99873, Q96AE4, O14641, Q9BXP5, Q16576, Q15233, P27797, P23246	277	51	1582	1.79175	1	1	0.994832
GOTERM_BP_DIRECT	GO:0000724~double-strand break repair via homologous recombination	6	2.10526	0.0289875	P27694, Q9H1E3, O43719, P23246, P16104	277	11	1582	3.1152	1	1	0.994832
GOTERM_BP_DIRECT	GO:0140588~chromatin looping	12	4.21053	0.0300261	P25440, P38919, P11021, Q14566, P46100, O75643, Q13283, P33993, O00571, P25205, Q15366, P49736	277	35	1582	1.95812	1	1	0.994832
GOTERM_BP_DIRECT	GO:0045727~positive regulation of translation	10	3.50877	0.0332481	P38919, Q9BQ04, Q9BWF3, P06748, P61254, Q99873, P98179, O75534, P62701, O00571, P46777	277	27	1582	2.11526	1	1	0.994832
GOTERM_BP_DIRECT	GO:0043153~entrainment of circadian clock by photoperiod	4	1.40351	0.0399186	Q9BQ04, Q9BWF3, P62140, P36873	277	5	1582	4.56895	1	1	0.994832
GOTERM_BP_DIRECT	GO:0033119~negative regulation of RNA splicing	4	1.40351	0.0399186	P62277, O95758, P26599, P62854	277	5	1582	4.56895	1	1	0.994832
GOTERM_BP_DIRECT	GO:0000727~double-strand break repair via break-induced replication	4	1.40351	0.0399186	Q14566, P33993, P25205, P49736	277	5	1582	4.56895	1	1	0.994832
GOTERM_BP_DIRECT	GO:0030174~regulation of DNA-templated DNA replication initiation	4	1.40351	0.0399186	Q14566, P33993, P25205, P49736	277	5	1582	4.56895	1	1	0.994832
GOTERM_BP_DIRECT	GO:0006270~DNA replication initiation	4	1.40351	0.0399186	Q14566, P33993, P25205, P49736	277	5	1582	4.56895	1	1	0.994832
GOTERM_BP_DIRECT	GO:0032922~circadian regulation of gene expression	6	2.10526	0.0427764	Q9BQ04, Q9BWF3, Q92769, P62140, P36873, Q00839	277	12	1582	2.8556	1	1	0.994832
GOTERM_BP_DIRECT	GO:0006413~translational initiation	11	3.85965	0.0480196	Q13347, P23396, O75821, P46782, P23588, Q14152, O00571, P61247, P05198, P47813, O14602	277	33	1582	1.90373	1	1	0.994832
GOTERM_BP_DIRECT	GO:0000122~negative regulation of transcription by RNA polymerase II	21	7.36842	0.0575836	P26583, P98175, P56545, P83916, Q92769, P48431, P62829, Q96L21, Q9HCD5, Q9Y3Q8, Q9UPN9, P12004, P46937, Q16576, P27635, P45973, P27797, Q13263, Q00839, P23246	277	81	1582	1.48068	1	1	0.994832
GOTERM_BP_DIRECT	GO:0006376~mRNA splice site recognition	6	2.10526	0.0598896	Q13247, Q9NQ29, Q96MU7, Q9Y383, Q13242	277	13	1582	2.63593	1	1	0.994832
GOTERM_BP_DIRECT	GO:0010628~positive regulation of gene expression	13	4.5614	0.0671458	Q9BQ04, P23396, P62829, Q96I24, O00571, P62081, O14737, Q9BWF3, P46937, Q96AE4, P30040, P46777, P27797	277	44	1582	1.6874	1	1	0.994832
GOTERM_BP_DIRECT	GO:0034975~protein folding in endoplasmic reticulum	4	1.40351	0.0696837	P11021, P14625, P07237, P27797	277	6	1582	3.80746	1	1	0.994832
GOTERM_BP_DIRECT	GO:0000380~alternative mRNA splicing, via spliceosome	7	2.45614	0.0773907	Q13247, Q9BUJ2, O60828, Q00839, P23246, Q13242	277	18	1582	2.22102	1	1	0.994832
GOTERM_BP_DIRECT	GO:0048026~positive regulation of mRNA splicing, via spliceosome	7	2.45614	0.0773907	P19338, P98179, Q96E39, Q96EP5, P38159, P62995, Q9Y2W1	277	18	1582	2.22102	1	1	0.994832
GOTERM_BP_DIRECT	GO:0000027~ribosomal large subunit assembly	5	1.75439	0.0796682	Q02878, P62750, Q96L21, P46777, P27635	277	10	1582	2.8556	1	1	0.994832
GOTERM_BP_DIRECT	GO:0034063~stress granule assembly	6	2.10526	0.0803391	P62266, O75534, P31483, Q13283, O00571, P05198	277	14	1582	2.44765	1	1	0.994832
GOTERM_BP_DIRECT	GO:0007007~inner mitochondrial membrane organization	3	1.05263	0.0805133	Q16891, P38646, Q9NX63	277	3	1582	5.71119	1	1	0.994832
GOTERM_BP_DIRECT	GO:0042262~DNA protection	3	1.05263	0.0805133	P35520, Q9H773	277	3	1582	5.71119	1	1	0.994832
GOTERM_BP_DIRECT	GO:0000462~maturation of SSU-rRNA from tricistronic rRNA transcript (SSU-rRNA, 5.8S rRNA, LSU-rRNA)	3	1.05263	0.0805133	P62241, P62249, P39019	277	3	1582	5.71119	1	1	0.994832
GOTERM_BP_DIRECT	GO:0021587~cerebellum morphogenesis	3	1.05263	0.0805133	P18887, P35520	277	3	1582	5.71119	1	1	0.994832
GOTERM_BP_DIRECT	GO:0006281~DNA repair	11	3.85965	0.0815319	P07954, P27694, P23396, P06748, P46100, Q7Z4V5, Q08945, P23921, Q15233, Q13263, Q9Y5B9	277	36	1582	1.74509	1	1	0.994832

### Sheet: NPH
Category	Term	Count	%	PValue	Genes	List Total	Pop Hits	Pop Total	Fold Enrichment	Bonferroni	Benjamini	FDR
GOTERM_BP_DIRECT	GO:0045653~negative regulation of megakaryocyte differentiation	14	4.86111	9.41468e-09	P62805	280	15	1582	5.27333	1.5713e-05	1.57131e-05	1.55625e-05
GOTERM_BP_DIRECT	GO:0061644~protein localization to CENP-A containing chromatin	14	4.86111	1.51554e-07	P62805	280	17	1582	4.65294	0.000252912	0.000126472	0.00012526
GOTERM_BP_DIRECT	GO:0007165~signal transduction	39	13.5417	8.11839e-07	P50395, Q14247, P04899, P0DMV9, P29373, P50570, P38405, P11488, Q03113, P62993, P61981, P15153, Q9UQB3, P63000, P01116, P62879, P22694, P61586, Q16555, P27348, P62873, P62258, P01112, Q04917, P06744, P29762, P16949, P31947, Q9BPU6, P17612, P16298, P31150, P08134, P60763, P17081, Q14344, Q9ULV4, Q01518, P46734	280	102	1582	2.16029	0.00135404	0.000451653	0.000447323
GOTERM_BP_DIRECT	GO:0032482~Rab protein signal transduction	11	3.81944	1.19744e-06	P20338, Q14964, Q96DA2, P31150, Q9H082, Q15286, P59190, Q6IQ22, Q15771, P61018	280	12	1582	5.17917	0.00199654	0.000499633	0.000494843
GOTERM_BP_DIRECT	GO:0007163~establishment or maintenance of cell polarity	10	3.47222	5.82873e-06	P84095, P15153, Q16658, P63000, Q9H4E5, P60763, P61158, P17081, P60953, Q01518	280	11	1582	5.13636	0.00968102	0.00194563	0.00192698
GOTERM_BP_DIRECT	GO:0061621~canonical glycolysis	11	3.81944	1.29622e-05	P06733, P07205, P18669, P17858, P00558, P60174, P19367, P08237, P15259, P09104	280	14	1582	4.43929	0.0214017	0.00360564	0.00357108
GOTERM_BP_DIRECT	GO:0006094~gluconeogenesis	10	3.47222	1.97226e-05	P06744, P06733, P07205, P18669, P00558, P17174, P60174, P09972, P15259, P09104	280	12	1582	4.70833	0.0323815	0.00470243	0.00465735
GOTERM_BP_DIRECT	GO:0007188~adenylate cyclase-modulating G protein-coupled receptor signaling pathway	9	3.125	2.77951e-05	P17612, A8MTJ3, P63096, P04899, P09471, P19087, P11488, P22694, Q03113, Q14344	280	10	1582	5.085	0.0453311	0.00579876	0.00574317
GOTERM_BP_DIRECT	GO:0006096~glycolytic process	13	4.51389	4.71264e-05	P06744, P06733, P07205, P18669, P17858, P00558, P60174, P09972, P19367, P08237, P15259, P09104	280	21	1582	3.49762	0.075642	0.00873933	0.00865555
GOTERM_BP_DIRECT	GO:0007264~small GTPase-mediated signal transduction	11	3.81944	7.40715e-05	P50395, P15153, P63000, P31150, P08134, Q9H4E5, P60763, P61586, P17081, P27348, P60953	280	16	1582	3.88437	0.116293	0.01176	0.0116472
GOTERM_BP_DIRECT	GO:0007186~G protein-coupled receptor signaling pathway	14	4.86111	8.45535e-05	P04899, P19087, P38405, P11488, Q03113, P59768, P63096, P15153, P09471, P63000, P60763, P62879, Q14344, P62873	280	25	1582	3.164	0.13162	0.01176	0.0116472
GOTERM_BP_DIRECT	GO:0000226~microtubule cytoskeleton organization	14	4.86111	8.45535e-05	Q96JE9, P10636, P11137, P68363, Q13509, P78559, P68371, P12036, P27816, P07196, Q71U36, P43034, P46821, Q9BQE3	280	25	1582	3.164	0.13162	0.01176	0.0116472
GOTERM_BP_DIRECT	GO:0032200~telomere organization	14	4.86111	0.000142649	P62805	280	26	1582	3.04231	0.211875	0.018314	0.0181384
GOTERM_BP_DIRECT	GO:0030036~actin cytoskeleton organization	19	6.59722	0.00039099	Q14247, Q92747, Q13813, Q16658, Q01082, P35611, P84095, P62993, P15153, P52907, P63000, P08134, Q9H4E5, P60763, P01116, P43034, P61586, Q13153, P60953, Q969V6, P47755	280	46	1582	2.3337	0.479356	0.0466116	0.0461647
GOTERM_BP_DIRECT	GO:0032956~regulation of actin cytoskeleton organization	12	4.16667	0.000477046	P84095, O75914, P15153, Q16658, P63000, P08134, P60763, P61586, P17081, P01112, Q13153, P60953	280	22	1582	3.08182	0.549042	0.0530793	0.0525705
GOTERM_BP_DIRECT	GO:0008104~protein localization	15	5.20833	0.000679888	Q15019, Q9NVA2, P53990, P31947, P19087, Q16181, P61981, Q15286, Q92823, P27348, P62258, Q9UH03, P60953, Q04917, Q6ZU15	280	33	1582	2.56818	0.678616	0.0709208	0.070241
GOTERM_BP_DIRECT	GO:0016192~vesicle-mediated transport	22	7.63889	0.000765725	Q14964, P53675, P50395, Q8WUD1, Q9NRW1, P18085, O95197, P61163, P20338, Q96DA2, P62491, P63010, P31150, Q00610, P61764, P20340, P09497, P61019, P46459, Q15771, P61018	280	60	1582	2.07167	0.721541	0.0716545	0.0709676
GOTERM_BP_DIRECT	GO:0001764~neuron migration	12	4.16667	0.000772787	O15075, P51674, O43602, P46109, P15153, P63000, P08134, Q71U36, P43034, P61586, Q92823, P46821, P62258, Q6ZU15	280	23	1582	2.94783	0.724806	0.0716545	0.0709676
GOTERM_BP_DIRECT	GO:0086064~cell communication by electrical coupling involved in cardiac conduction	6	2.08333	0.000849787	P17612, P13637, P22694, P05023, P50993, P05026	280	6	1582	5.65	0.758019	0.0746471	0.0739315
GOTERM_BP_DIRECT	GO:0010592~positive regulation of lamellipodium assembly	7	2.43056	0.00149481	P15153, O15144, Q16658, P63000, P60763, P61158, P60953	280	9	1582	4.39444	0.917643	0.124742	0.123546
GOTERM_BP_DIRECT	GO:1990573~potassium ion import across plasma membrane	6	2.08333	0.00254547	P13637, Q13733, P54707, P05023, P50993, P05026	280	7	1582	4.84286	0.98579	0.177016	0.175319
GOTERM_BP_DIRECT	GO:0006883~intracellular sodium ion homeostasis	6	2.08333	0.00254547	P13637, Q13733, P54707, P05023, P50993, P05026	280	7	1582	4.84286	0.98579	0.177016	0.175319
GOTERM_BP_DIRECT	GO:0030007~intracellular potassium ion homeostasis	6	2.08333	0.00254547	P13637, Q13733, P54707, P05023, P50993, P05026	280	7	1582	4.84286	0.98579	0.177016	0.175319
GOTERM_BP_DIRECT	GO:0036376~sodium ion export across plasma membrane	6	2.08333	0.00254547	P13637, Q13733, P54707, P05023, P50993, P05026	280	7	1582	4.84286	0.98579	0.177016	0.175319
GOTERM_BP_DIRECT	GO:0030705~cytoskeleton-dependent intracellular transport	5	1.73611	0.00408906	Q96JE9, P68363, Q71U36, P19367, Q9BQE3	280	5	1582	5.65	0.998928	0.268225	0.265653
GOTERM_BP_DIRECT	GO:0031175~neuron projection development	13	4.51389	0.00417845	P51674, Q9NRW1, P10636, P16949, P11137, Q9P0L0, P62491, Q93045, P08670, P27816, Q15286, P20340, P46821	280	31	1582	2.36935	0.999078	0.268225	0.265653
GOTERM_BP_DIRECT	GO:0007189~adenylate cyclase-activating G protein-coupled receptor signaling pathway	6	2.08333	0.00581374	P17612, P04899, P38405, P22694, Q14344, P31323	280	8	1582	4.2375	0.999941	0.323438	0.320337
GOTERM_BP_DIRECT	GO:0099170~postsynaptic modulation of chemical synaptic transmission	6	2.08333	0.00581374	P17612, P07196, P09471, P22694, Q16352, P12036	280	8	1582	4.2375	0.999941	0.323438	0.320337
GOTERM_BP_DIRECT	GO:0010248~establishment or maintenance of transmembrane electrochemical gradient	6	2.08333	0.00581374	P13637, Q13733, P54707, P05023, P50993, P05026	280	8	1582	4.2375	0.999941	0.323438	0.320337
GOTERM_BP_DIRECT	GO:0150052~regulation of postsynapse assembly	6	2.08333	0.00581374	O15075, P84095, P15153, P60763, Q9NQC3, Q14344, P46821	280	8	1582	4.2375	0.999941	0.323438	0.320337
GOTERM_BP_DIRECT	GO:0006887~exocytosis	9	3.125	0.00726553	P20336, P62491, Q12765, Q15907, O95716, P59190, Q6IQ22, Q13153, P46459	280	18	1582	2.825	0.999995	0.391167	0.387417
GOTERM_BP_DIRECT	GO:0007015~actin filament organization	14	4.86111	0.00759478	Q9UI15, Q16658, Q7L099, P84095, P15153, P63000, P08134, Q9H4E5, P60763, P61586, P17081, P60953, Q9ULV4, Q01518	280	37	1582	2.13784	0.999997	0.396115	0.392318
GOTERM_BP_DIRECT	GO:0007017~microtubule-based process	7	2.43056	0.0102225	Q96FJ2, P68363, Q13509, Q71U36, P43034, Q13561, Q9BQE3	280	12	1582	3.29583	1	0.476684	0.472114
GOTERM_BP_DIRECT	GO:0000045~autophagosome assembly	7	2.43056	0.0102225	Q9H492, A6NCE7, Q92928, Q9H082, Q86YS6, P51149, Q9GZQ8	280	12	1582	3.29583	1	0.476684	0.472114
GOTERM_BP_DIRECT	GO:0050808~synapse organization	7	2.43056	0.0102225	O75914, Q96DA2, P10636, Q9UQB3, Q71U36, P37840, Q16143	280	12	1582	3.29583	1	0.476684	0.472114
GOTERM_BP_DIRECT	GO:0006813~potassium ion transport	5	1.73611	0.0105676	Q13733, P05023, P50993, P05026, P46459	280	6	1582	4.70833	1	0.476684	0.472114
GOTERM_BP_DIRECT	GO:0045453~bone resorption	5	1.73611	0.0105676	P15153, P63000, P60763, O95716, P51149	280	6	1582	4.70833	1	0.476684	0.472114
GOTERM_BP_DIRECT	GO:0051491~positive regulation of filopodium assembly	6	2.08333	0.0112124	P51674, Q16658, Q14195, Q9UQ16, P17081, P60953	280	9	1582	3.76667	1	0.492461	0.48774
GOTERM_BP_DIRECT	GO:0015031~protein transport	20	6.94444	0.0153929	Q14964, P50395, Q8WUD1, P53990, P19367, P51149, P20338, Q96DA2, P31150, Q9H082, Q96AX2, Q15286, P61764, O95716, P59190, Q6IQ22, P61019, P46459, P61018	280	66	1582	1.71212	1	0.658739	0.652424
GOTERM_BP_DIRECT	GO:0007018~microtubule-based movement	7	2.43056	0.0162236	Q14204, Q07866, Q8TF09, Q9NP97, Q13409, P33176, O60282	280	13	1582	3.04231	1	0.676929	0.67044
GOTERM_BP_DIRECT	GO:0010310~regulation of hydrogen peroxide metabolic process	4	1.38889	0.0188958	P32119, P15153, P63000, P60763	280	4	1582	5.65	1	0.69798	0.691289
GOTERM_BP_DIRECT	GO:0048227~plasma membrane to endosome transport	4	1.38889	0.0188958	P61020, P62491, Q15286, P51148	280	4	1582	5.65	1	0.69798	0.691289
GOTERM_BP_DIRECT	GO:0006814~sodium ion transport	4	1.38889	0.0188958	Q13733, P05023, P50993, P05026	280	4	1582	5.65	1	0.69798	0.691289
GOTERM_BP_DIRECT	GO:0007265~Ras protein signal transduction	6	2.08333	0.0192373	P46109, P62993, P01116, P62873, P01112, P01111	280	10	1582	3.39	1	0.69798	0.691289
GOTERM_BP_DIRECT	GO:0061640~cytoskeleton-dependent cytokinesis	6	2.08333	0.0192373	Q16181, Q15019, Q9NVA2, P53990, Q9UH03, Q6ZU15	280	10	1582	3.39	1	0.69798	0.691289
GOTERM_BP_DIRECT	GO:0042147~retrograde transport, endosome to Golgi	6	2.08333	0.0192373	P53675, Q14203, Q9NRW1, Q00610, P20340, P51149	280	10	1582	3.39	1	0.69798	0.691289
GOTERM_BP_DIRECT	GO:0021762~substantia nigra development	9	3.125	0.0207844	P09936, P08134, P61586, P12277, P27348, P62258, P60953, Q16352, P80723, Q04917	280	21	1582	2.42143	1	0.738066	0.730991
GOTERM_BP_DIRECT	GO:0071383~cellular response to steroid hormone stimulus	5	1.73611	0.0212638	P0DMV9, P13637, P05023, P50993	280	7	1582	4.03571	1	0.739359	0.732271
GOTERM_BP_DIRECT	GO:0000281~mitotic cytokinesis	7	2.43056	0.0242786	P35580, P16949, P08134, Q15286, P61586, Q01082, Q7Z406	280	14	1582	2.825	1	0.81042	0.802651
GOTERM_BP_DIRECT	GO:0007030~Golgi organization	7	2.43056	0.0242786	Q8WUD1, Q9NRW1, Q86YS6, P19367, P61019, P60953, Q15771	280	14	1582	2.825	1	0.81042	0.802651
GOTERM_BP_DIRECT	GO:0000278~mitotic cell cycle	9	3.125	0.0278039	P53675, Q14203, Q00610, P68363, Q13509, Q71U36, O60282, P68371, Q9BQE3	280	22	1582	2.31136	1	0.909895	0.901172
GOTERM_BP_DIRECT	GO:0006897~endocytosis	11	3.81944	0.0340228	P61020, Q05193, P50570, Q9H4E5, Q9UQ16, Q16555, P51148, P17081, P01112, P60953, P51149	280	31	1582	2.00484	1	1	0.991007
GOTERM_BP_DIRECT	GO:0045773~positive regulation of axon extension	5	1.73611	0.0367138	P10636, P31150, Q7L099, P43034, P46821	280	8	1582	3.53125	1	1	0.991007
GOTERM_BP_DIRECT	GO:0006002~fructose 6-phosphate metabolic process	5	1.73611	0.0367138	P06744, P17858, P19367, P08237	280	8	1582	3.53125	1	1	0.991007
GOTERM_BP_DIRECT	GO:0048489~synaptic vesicle transport	5	1.73611	0.0367138	P20336, P50570, P33176, P37840, O60282	280	8	1582	3.53125	1	1	0.991007
GOTERM_BP_DIRECT	GO:0016358~dendrite development	5	1.73611	0.0367138	P46109, O75914, P11137, P46821, P78559	280	8	1582	3.53125	1	1	0.991007
GOTERM_BP_DIRECT	GO:0031116~positive regulation of microtubule polymerization	5	1.73611	0.0367138	Q14203, P15153, P10636, P63000, P46821, Q13153	280	8	1582	3.53125	1	1	0.991007
GOTERM_BP_DIRECT	GO:0031122~cytoplasmic microtubule organization	5	1.73611	0.0367138	Q14204, Q14203, P10636, P08134, P61586, P19367	280	8	1582	3.53125	1	1	0.991007
GOTERM_BP_DIRECT	GO:0008045~motor neuron axon guidance	4	1.38889	0.0411059	P84095, P15153, P63000, P60763, O60282	280	5	1582	4.52	1	1	0.991007
GOTERM_BP_DIRECT	GO:0090063~positive regulation of microtubule nucleation	4	1.38889	0.0411059	Q14203, P0DMV9, Q13153	280	5	1582	4.52	1	1	0.991007
GOTERM_BP_DIRECT	GO:0055119~relaxation of cardiac muscle	4	1.38889	0.0411059	P28161, P05023, P50993, P05026	280	5	1582	4.52	1	1	0.991007
GOTERM_BP_DIRECT	GO:0099175~regulation of postsynapse organization	4	1.38889	0.0411059	O75914, P18085, Q92823, P60953	280	5	1582	4.52	1	1	0.991007
GOTERM_BP_DIRECT	GO:0030865~cortical cytoskeleton organization	4	1.38889	0.0411059	P84095, P15153, P63000, P60763	280	5	1582	4.52	1	1	0.991007
GOTERM_BP_DIRECT	GO:0007613~memory	4	1.38889	0.0411059	P16298, P10636, Q71U36, P78559	280	5	1582	4.52	1	1	0.991007
GOTERM_BP_DIRECT	GO:1902430~negative regulation of amyloid-beta formation	4	1.38889	0.0411059	Q16799, Q9NQC3, O95197, P10909	280	5	1582	4.52	1	1	0.991007
GOTERM_BP_DIRECT	GO:0006886~intracellular protein transport	19	6.59722	0.0413733	P53675, P51572, Q14247, Q9NRW1, P18085, Q92928, Q86YS6, P51148, P61020, P20336, P63010, Q00610, P61764, Q71U36, O95716, P20340, P09497, P46459, Q04917	280	68	1582	1.57868	1	1	0.991007
GOTERM_BP_DIRECT	GO:0031623~receptor internalization	6	2.08333	0.0446084	Q05193, P62993, P50570, Q00610, Q9UQ16, P37840	280	12	1582	2.825	1	1	0.991007
GOTERM_BP_DIRECT	GO:0006898~receptor-mediated endocytosis	6	2.08333	0.0446084	P53675, Q05193, Q14247, P50570, Q00610, Q01518	280	12	1582	2.825	1	1	0.991007
GOTERM_BP_DIRECT	GO:0007409~axonogenesis	8	2.77778	0.0476408	O75914, P20336, P16949, P07196, Q92823, P46821, P78559, P12036	280	20	1582	2.26	1	1	0.991007
GOTERM_BP_DIRECT	GO:0008360~regulation of cell shape	10	3.47222	0.0548115	P35580, P84095, P15153, P63000, Q9H4E5, P60763, Q03113, Q14344, P17081, Q7Z406	280	29	1582	1.94828	1	1	0.991007
GOTERM_BP_DIRECT	GO:1990090~cellular response to nerve growth factor stimulus	5	1.73611	0.0571149	Q93045, P10636, Q15286, P26378, P09874	280	9	1582	3.13889	1	1	0.991007
GOTERM_BP_DIRECT	GO:0051496~positive regulation of stress fiber assembly	5	1.73611	0.0571149	P15153, P63000, P08134, P61586, Q13153, P60953	280	9	1582	3.13889	1	1	0.991007
GOTERM_BP_DIRECT	GO:0007052~mitotic spindle organization	5	1.73611	0.0571149	Q14204, P16949, P27816, O60282, Q13561	280	9	1582	3.13889	1	1	0.991007
GOTERM_BP_DIRECT	GO:0048167~regulation of synaptic plasticity	5	1.73611	0.0571149	P16298, P61981, P10636, P78559, Q04917	280	9	1582	3.13889	1	1	0.991007
GOTERM_BP_DIRECT	GO:1900026~positive regulation of substrate adhesion-dependent cell spreading	5	1.73611	0.0571149	P46109, P15153, O15144, P63000, P60763, P60953	280	9	1582	3.13889	1	1	0.991007
GOTERM_BP_DIRECT	GO:0048812~neuron projection morphogenesis	5	1.73611	0.0571149	O15075, Q14247, P51674, P50570, Q13153	280	9	1582	3.13889	1	1	0.991007
GOTERM_BP_DIRECT	GO:0007155~cell adhesion	9	3.125	0.0581953	P35580, P15153, P13591, Q13449, Q07866, Q9UQB3, P63000, P13611, Q92823, P05026	280	25	1582	2.034	1	1	0.991007
GOTERM_BP_DIRECT	GO:0071346~cellular response to type II interferon	6	2.08333	0.0623489	P08670, P61764, P61158, Q86YS6, P33176, P60953	280	13	1582	2.60769	1	1	0.991007
GOTERM_BP_DIRECT	GO:0048488~synaptic vesicle endocytosis	7	2.43056	0.06284	Q05193, P63010, P50570, Q9UQ16, P09497, P37840, Q16143	280	17	1582	2.32647	1	1	0.991007
GOTERM_BP_DIRECT	GO:0016601~Rac protein signal transduction	4	1.38889	0.0716442	P84095, P15153, P63000, P60763, P01116	280	6	1582	3.76667	1	1	0.991007
GOTERM_BP_DIRECT	GO:0010881~regulation of cardiac muscle contraction by regulation of the release of sequestered calcium ion	4	1.38889	0.0716442	P17612, P28161, P22694, P50993	280	6	1582	3.76667	1	1	0.991007
GOTERM_BP_DIRECT	GO:0048675~axon extension	4	1.38889	0.0716442	O15075, P16298, O43602, P46821	280	6	1582	3.76667	1	1	0.991007
GOTERM_BP_DIRECT	GO:0007266~Rho protein signal transduction	4	1.38889	0.0716442	P84095, P08134, Q03113, P61586, Q14344	280	6	1582	3.76667	1	1	0.991007
GOTERM_BP_DIRECT	GO:0015908~fatty acid transport	4	1.38889	0.0716442	Q01469, P29762, O15540, P29373	280	6	1582	3.76667	1	1	0.991007
GOTERM_BP_DIRECT	GO:0030010~establishment of cell polarity	4	1.38889	0.0716442	P46109, Q9H4E5, P17081, P60953	280	6	1582	3.76667	1	1	0.991007
GOTERM_BP_DIRECT	GO:0030031~cell projection assembly	4	1.38889	0.0716442	P15153, P63000, P60763, P12036	280	6	1582	3.76667	1	1	0.991007
GOTERM_BP_DIRECT	GO:1903078~positive regulation of protein localization to plasma membrane	4	1.38889	0.0716442	P84095, O00264, P33176, Q01082	280	6	1582	3.76667	1	1	0.991007
GOTERM_BP_DIRECT	GO:0007193~adenylate cyclase-inhibiting G protein-coupled receptor signaling pathway	4	1.38889	0.0716442	P07602, P17612, P63096, P04899	280	6	1582	3.76667	1	1	0.991007
GOTERM_BP_DIRECT	GO:0032402~melanosome transport	4	1.38889	0.0716442	Q14203, P62491, Q15907, Q13561	280	6	1582	3.76667	1	1	0.991007
GOTERM_BP_DIRECT	GO:0043524~negative regulation of neuron apoptotic process	7	2.43056	0.0808445	P06744, P61764, P01116, P37840, P01112, Q16143, P10909	280	18	1582	2.19722	1	1	0.991007
GOTERM_BP_DIRECT	GO:0086013~membrane repolarization during cardiac muscle cell action potential	3	1.04167	0.0821586	P05023, P62258, P05026	280	3	1582	5.65	1	1	0.991007
GOTERM_BP_DIRECT	GO:0043652~engulfment of apoptotic cell	3	1.04167	0.0821586	P84095, P15153, P63000, P60763	280	3	1582	5.65	1	1	0.991007
GOTERM_BP_DIRECT	GO:0071787~endoplasmic reticulum tubular network formation	3	1.04167	0.0821586	Q16799, Q9NQC3, O95197	280	3	1582	5.65	1	1	0.991007
GOTERM_BP_DIRECT	GO:0006995~cellular response to nitrogen starvation	3	1.04167	0.0821586	Q9H492, A6NCE7, Q9GZQ8	280	3	1582	5.65	1	1	0.991007
GOTERM_BP_DIRECT	GO:0043131~erythrocyte enucleation	3	1.04167	0.0821586	P15153, P63000, P60763	280	3	1582	5.65	1	1	0.991007
GOTERM_BP_DIRECT	GO:0045730~respiratory burst	3	1.04167	0.0821586	P15153, P63000, P60763	280	3	1582	5.65	1	1	0.991007
GOTERM_BP_DIRECT	GO:0060753~regulation of mast cell chemotaxis	3	1.04167	0.0821586	P15153, P63000, P60763	280	3	1582	5.65	1	1	0.991007
GOTERM_BP_DIRECT	GO:0033693~neurofilament bundle assembly	3	1.04167	0.0821586	P07196, P07197, P12036	280	3	1582	5.65	1	1	0.991007
GOTERM_BP_DIRECT	GO:0060263~regulation of respiratory burst	3	1.04167	0.0821586	P15153, P63000, P60763	280	3	1582	5.65	1	1	0.991007
GOTERM_BP_DIRECT	GO:0033572~transferrin transport	3	1.04167	0.0821586	P50570, Q00610, Q15907	280	3	1582	5.65	1	1	0.991007
GOTERM_BP_DIRECT	GO:1902622~regulation of neutrophil migration	3	1.04167	0.0821586	P15153, P63000, P60763	280	3	1582	5.65	1	1	0.991007
GOTERM_BP_DIRECT	GO:0035725~sodium ion transmembrane transport	3	1.04167	0.0821586	Q13733, P50993, P05026	280	3	1582	5.65	1	1	0.991007
GOTERM_BP_DIRECT	GO:0050908~detection of light stimulus involved in visual perception	3	1.04167	0.0821586	A8MTJ3, P19087, P11488	280	3	1582	5.65	1	1	0.991007
GOTERM_BP_DIRECT	GO:0001774~microglial cell activation	3	1.04167	0.0821586	P10636, P37840, P10909	280	3	1582	5.65	1	1	0.991007
GOTERM_BP_DIRECT	GO:0141156~cAMP/PKA signal transduction	3	1.04167	0.0821586	P17612, P31947, P22694	280	3	1582	5.65	1	1	0.991007
GOTERM_BP_DIRECT	GO:1903307~positive regulation of regulated secretory pathway	3	1.04167	0.0821586	P20336, O95716, P59190	280	3	1582	5.65	1	1	0.991007
GOTERM_BP_DIRECT	GO:0009617~response to bacterium	3	1.04167	0.0821586	P51674, P50502, P51149	280	3	1582	5.65	1	1	0.991007
GOTERM_BP_DIRECT	GO:1901029~negative regulation of mitochondrial outer membrane permeabilization involved in apoptotic signaling pathway	3	1.04167	0.0821586	P0DMV9, P05141, P12236	280	3	1582	5.65	1	1	0.991007
GOTERM_BP_DIRECT	GO:0010996~response to auditory stimulus	3	1.04167	0.0821586	P17677, P05937, P50993	280	3	1582	5.65	1	1	0.991007
GOTERM_BP_DIRECT	GO:0001580~detection of chemical stimulus involved in sensory perception of bitter taste	3	1.04167	0.0821586	A8MTJ3, P19087, P11488	280	3	1582	5.65	1	1	0.991007
GOTERM_BP_DIRECT	GO:0007632~visual behavior	3	1.04167	0.0821586	P19087, Q9NP97, P11488	280	3	1582	5.65	1	1	0.991007
GOTERM_BP_DIRECT	GO:0010810~regulation of cell-substrate adhesion	3	1.04167	0.0821586	P15153, P63000, P60763	280	3	1582	5.65	1	1	0.991007
GOTERM_BP_DIRECT	GO:0071593~lymphocyte aggregation	3	1.04167	0.0821586	P15153, P63000, P60763	280	3	1582	5.65	1	1	0.991007
GOTERM_BP_DIRECT	GO:0099185~postsynaptic intermediate filament cytoskeleton organization	3	1.04167	0.0821586	P07196, Q16352, P12036	280	3	1582	5.65	1	1	0.991007
GOTERM_BP_DIRECT	GO:0086009~membrane repolarization	3	1.04167	0.0821586	P05023, P50993, P05026	280	3	1582	5.65	1	1	0.991007
GOTERM_BP_DIRECT	GO:0051258~protein polymerization	3	1.04167	0.0821586	P10636, P50570, P07196	280	3	1582	5.65	1	1	0.991007
GOTERM_BP_DIRECT	GO:0051402~neuron apoptotic process	6	2.08333	0.083499	P61764, P01116, Q71U36, P37840, P01112, Q16143	280	14	1582	2.42143	1	1	0.991007

### Sheet: selected
Processes	-log(FDR)	Fold enrichment									Benjamini
Cytoplasmic translation	19.0937	3.83156					NSC	cytoplasmic translation			8.06004e-20	3.83156
Translation	15.9118	3.26354						translation			1.22506e-16	3.26354
Heterochromatin formation	6.54857	3.86345						heterochromatin formation			2.82768e-07	3.86345
Ribosomal small subunit biogenesis	4.42079	3.80746						ribosomal small subunit biogenesis			3.79497e-05	3.80746
Antibacterial humoral response	4.22356	4.28339						antibacterial humoral response			5.9764e-05	4.28339
Defense response to gram-positive bacterium	3.89912	4.07942						defense response to Gram-positive bacterium			0.000126149	4.07942
Antimicrobial humoral immune resp. mediated by antimicrobial pep.	3.84031	3.80746						antimicrobial humoral immune response mediated by antimicrobial peptide			0.000144441	3.80746
Innate immune response in mucosa	3.19482	4.12475						innate immune response in mucosa			0.000638527	4.12475
rRNA processing	1.90127	2.8556						rRNA processing			0.0125525	2.8556
Protein localization to CENP-A containing chromatin	3.89801	4.65294					NPH	protein localization to CENP-A containing chromatin			0.000126472	4.65294
Signal transduction	3.3452	2.16029						signal transduction			0.000451653	2.16029
Rab protein signal transduction	3.30135	5.17917						Rab protein signal transduction			0.000499633	5.17917
Establishment or maintenance of cell polarity	2.71094	5.13636						establishment or maintenance of cell polarity			0.00194563	5.13636
Canonical glycolysis	2.44302	4.43929						canonical glycolysis			0.00360564	4.43929
Adenylate cyclase-modulating G prot.-coupled receptor sig. path.	2.23666	5.085						adenylate cyclase-modulating G protein-coupled receptor signaling pathway			0.00579876	5.085
Small gtpase-mediated signal transduction	1.92959	3.88437						small GTPase-mediated signal transduction			0.01176	3.88437
G protein-coupled receptor signaling pathway	1.92959	3.164						G protein-coupled receptor signaling pathway			0.01176	3.164
Microtubule cytoskeleton organization	1.92959	3.164						microtubule cytoskeleton organization			0.01176	3.164
Actin cytoskeleton organization	1.33151	2.3337						actin cytoskeleton organization			0.0466116	2.3337
								Cytoplasmic translation			19.0937
								Translation			15.9118
								Heterochromatin formation			6.54857
								Ribosomal small subunit biogenesis			4.42079
								Antibacterial humoral response			4.22356
								Defense response to gram-positive bacterium			3.89912
								Antimicrobial humoral immune response mediated by antimicrobial peptide			3.84031
								Innate immune response in mucosa			3.19482
								Rrna processing			1.90127
								Protein localization to cenp-a containing chromatin			3.89801
								Signal transduction			3.3452
								Rab protein signal transduction			3.30135
								Establishment or maintenance of cell polarity			2.71094
								Canonical glycolysis			2.44302
								Adenylate cyclase-modulating g protein-coupled receptor signaling pathway			2.23666
								Small gtpase-mediated signal transduction			1.92959
								G protein-coupled receptor signaling pathway			1.92959
								Microtubule cytoskeleton organization			1.92959
								Actin cytoskeleton organization			1.33151
