## Supplementary material for "A fast TMT-based proteomic workflow reveals neural enrichment in neurospheres of hiPSC-derived neural stem cells": Table of GO celular component enrichment

### Sheet: NSC
Category	Term	Count	%	PValue	Genes	List Total	Pop Hits	Pop Total	Fold Enrichment	Bonferroni	Benjamini	FDR
GOTERM_CC_DIRECT	GO:0022626~cytosolic ribosome	51	17.8947	1.68844e-23	P23396, P62917, P62081, P62280, P18124, P39019, P62750, P62277, P39023, P62910, P46783, P15170, P62753, Q07020, P46782, P46781, P36578, P84098, P61353, P83881, P62241, P62888, P61313, P62847, P46777, P27635, P46776, P46779, P62249, P32969, P18621, P42766, Q02878, P63220, P40429, P61247, P62851, P26373, P62906, P62829, Q96L21, P35268, P18077, P62266, P62861, P15880, P61254, Q02543, P62701, P62269,…	284	72	1614	4.02553	5.77445e-21	5.77445e-21	5.55496e-21
GOTERM_CC_DIRECT	GO:0005840~ribosome	44	15.4386	1.66767e-16	P23396, P32969, P62081, P62280, P18124, P39019, Q02878, P62277, P39023, P62910, P40429, P61247, P46783, P62857, P62851, P62753, P62854, Q07020, P46782, P26373, P62829, P46781, Q96L21, Q96I24, P36578, P35268, P18077, P62266, P62861, P15880, P61353, Q02543, P83881, P62241, P62701, P61313, P46777, P27635, P46776, P62269, P46779, P27797, P62424, P62249	284	72	1614	3.473	7.59393e-14	2.85171e-14	2.74331e-14
GOTERM_CC_DIRECT	GO:0022625~cytosolic large ribosomal subunit	32	11.2281	4.94164e-13	P32969, P62917, P18124, P55769, P18621, P42766, P62750, Q02878, P39023, P62910, P40429, Q07020, P26373, P62906, P62829, Q96L21, P36578, P35268, P18077, P84098, P61254, P61353, Q02543, P83881, P62888, P61313, P46777, P27635, P46776, P46779, P62424, Q9UNX3	284	49	1614	3.71141	1.69003e-10	5.63347e-11	5.41933e-11
GOTERM_CC_DIRECT	GO:0005634~nucleus	203	71.2281	4.35665e-12	Q14566, P23396, P35659, O75821, Q96E39, Q8IY67, P62081, P33993, P20839, O00422, Q9Y3Q8, Q06265, P18124, Q9UPN9, P57723, P50897, P38646, P62750, O43719, P57053, P20671, P46783, P25205, P09651, P62753, P62995, P45973, Q00839, Q13242, P38919, P23284, Q9BTM1, P46781, P62807, Q96I24, P36578, Q99880, P35520, P12268, P16104, P19338, P18887, Q99877, P46937, Q7Z4W1, Q6PJT7, Q99873, Q08945, P62241, P62888,…	284	857	1614	1.34617	1.48997e-09	3.72494e-10	3.58335e-10
GOTERM_CC_DIRECT	GO:1990904~ribonucleoprotein complex	57	20	7.89099e-12	P23396, P62917, Q96EP5, P62081, P62280, P18124, P57723, P39019, Q9H361, P42704, P39023, P62910, Q13283, P09651, P45973, P62753, Q00839, Q07020, P06748, P46782, P46781, P31483, P36578, P38159, Q96DU9, P19338, Q6PJT7, P61353, P83881, P62241, Q9BXP5, Q9BUJ2, P46777, P46776, P62249, P22087, P32969, P11940, P55769, P63220, P40429, P61247, Q15366, Q15365, P26373, P62829, P35268, P18077, P14866, P62266,…	284	136	1614	2.38189	2.69873e-09	5.39744e-10	5.19227e-10
GOTERM_CC_DIRECT	GO:0005730~nucleolus	60	21.0526	1.00957e-11	P26583, P23396, P35659, Q6ZN17, P23193, P62081, P62280, Q06265, P18124, P39019, P38646, P62750, P62277, P39023, P46783, P45973, P62753, Q13242, P38919, Q07020, P06748, Q14978, P46782, P46781, P36578, Q9H9Z2, P19338, P18887, Q9BWF3, P84098, Q6PJT7, P61353, Q08945, P62241, Q9UKV3, P17480, P62847, P46777, P62249, P98175, Q9H1E3, P22087, P55769, P42766, P40429, P61247, Q14152, P62857, P62851, P26599,…	284	148	1614	2.30396	3.45273e-09	5.75455e-10	5.53581e-10
GOTERM_CC_DIRECT	GO:0022627~cytosolic small ribosomal subunit	25	8.77193	1.27644e-09	P23396, P62081, P62280, Q8TD47, P39019, P62277, P63220, P61247, P46783, P62857, P62851, P62753, P62854, Q5JNZ5, P46782, P46781, O00571, P62266, P62861, P15880, P62241, P62701, P62847, P62269, P62249	284	40	1614	3.55194	4.36543e-07	6.23633e-08	5.99928e-08
GOTERM_CC_DIRECT	GO:0015935~small ribosomal subunit	15	5.26316	6.9835e-07	P23396, P46782, P46781, P62266, P15880, P62861, P63220, P62701, P62857, P62847, P62851, P62269, P62753, P62249, P62854	284	21	1614	4.05936	0.000238807	2.98545e-05	2.87197e-05
GOTERM_CC_DIRECT	GO:0005654~nucleoplasm	147	51.5789	1.27628e-06	Q14566, P23396, P35659, P62917, P62081, P33993, Q06265, O00422, Q9UPN9, O43719, P57053, P46783, P25205, P09651, P62995, P62753, P45973, Q00839, Q13242, Q13247, P38919, P23284, Q01081, Q14978, P46782, P46781, P62807, Q96I24, Q99880, P16104, Q9UBT2, P19338, P18887, Q99877, P46937, Q99873, Q08945, P62241, Q9UKV3, P09661, P46777, P46776, P62249, Q99879, Q9H1E3, P27694, P83916, P35637, P48431, Q9NYF8,…	284	628	1614	1.33028	0.000436391	4.84985e-05	4.6655e-05
GOTERM_CC_DIRECT	GO:0032040~small-subunit processome	16	5.61404	7.46452e-06	P22087, P46782, P46781, P62081, P62280, P55769, P39019, P62266, P62277, P62241, P62701, P61247, P62857, P62847, P62753, P62249	284	27	1614	3.36776	0.00254962	0.00025247	0.000242873
GOTERM_CC_DIRECT	GO:0000786~nucleosome	33	11.5789	8.12037e-06	A0A2R8Y619, Q16777, Q9BTM1, P62807, Q99880, Q5QNW6, P58876, O60814, P04908, Q96A08, P16104, Q99877, Q96KK5, P57053, Q93079, P0C0S8, Q93077, Q96QV6, Q7L7L0, Q6FI13, P20671, Q99878, Q99879	284	87	1614	2.15566	0.00277333	0.00025247	0.000242873
GOTERM_CC_DIRECT	GO:0005925~focal adhesion	45	15.7895	4.09215e-05	P23396, P32969, P62917, P11940, P62081, P62280, P18124, P39019, P38646, Q02878, P62277, P39023, P40429, Q13283, P61247, P46783, Q15366, P07237, Q9Y490, P11717, Q07020, P23284, P06748, P46782, P62906, P62829, P46781, P14625, P36578, P35268, P36873, P13796, P11021, P84098, P15880, P61353, P62140, P62241, P62888, P62701, P46777, P62269, P27797, P62424, P62249	284	144	1614	1.77597	0.0138979	0.00116626	0.00112193
GOTERM_CC_DIRECT	GO:0045202~synapse	34	11.9298	0.000730417	Q14444, O75487, P62081, P62280, Q9Y3Q8, Q9Y625, P63220, P62910, P40429, P61247, P62857, P05198, P47813, P62854, Q13347, P56545, P49411, P46782, P26373, P62829, P46781, P18077, P62266, P84098, P61254, P61353, Q13151, Q9BUJ2, P62701, P61313, P46776, P46779, P62424, P62249	284	111	1614	1.74077	0.221117	0.0192156	0.0184852
GOTERM_CC_DIRECT	GO:0016607~nuclear speck	32	11.2281	0.00171513	Q13435, P98175, P48431, Q9NYF8, O60828, O00422, Q96MU7, Q8IYB3, Q9UBU9, Q15365, Q00839, P23246, Q13242, Q13148, P25440, Q13247, P38919, Q12874, Q9BQ04, Q01081, P36873, P16104, Q9BWF3, Q6PJT7, Q9Y383, Q9UKV3, Q6P2Q9, P09661, Q15233, Q9Y2W1	284	107	1614	1.69962	0.44405	0.0418981	0.0403055
GOTERM_CC_DIRECT	GO:0005791~rough endoplasmic reticulum	7	2.45614	0.00309227	Q07020, Q02878, P62266, P61353, P63220, P36578, Q9H9Z2	284	10	1614	3.97817	0.653265	0.0705037	0.0678237
GOTERM_CC_DIRECT	GO:0015934~large ribosomal subunit	5	1.75439	0.00399999	P61254, P98179, P40429, P18621, Q9UNX3	284	5	1614	5.6831	0.746081	0.0854999	0.0822499
GOTERM_CC_DIRECT	GO:0010494~cytoplasmic stress granule	16	5.61404	0.00877071	Q13148, Q9BQ04, Q14444, Q92945, O75534, P31483, P11940, O00571, O60828, Q9H9Z2, Q96DU9, Q9BWF3, Q9H361, Q13283, Q9UBU9, P05198, Q4VXU2	284	46	1614	1.97673	0.950847	0.176446	0.169739
GOTERM_CC_DIRECT	GO:0000781~chromosome, telomeric region	18	6.31579	0.0201736	P27694, Q14566, P83916, Q92769, P46100, P33993, P36873, Q96A08, P12004, P16104, P18887, Q9NY12, P62140, Q96QV6, P25205, Q16576, P45973, P49736	284	59	1614	1.73383	0.99906	0.375079	0.360822
GOTERM_CC_DIRECT	GO:0005790~smooth endoplasmic reticulum	5	1.75439	0.0208377	P23284, P30040, P14625, P27635, P27797	284	7	1614	4.05936	0.999255	0.375079	0.360822
GOTERM_CC_DIRECT	GO:0009986~cell surface	14	4.91228	0.03287	P11717, Q9UII2, Q9Y696, O75487, Q9Y625, Q96A08, P11021, P30040, P02787, P10809, P27797, Q00839, Q9Y490, P06576	284	44	1614	1.80826	0.999989	0.562076	0.540711
GOTERM_CC_DIRECT	GO:0042555~MCM complex	4	1.40351	0.040471	Q14566, P33993, P25205, P49736	284	5	1614	4.54648	0.999999	0.629139	0.605225
GOTERM_CC_DIRECT	GO:0071162~CMG complex	4	1.40351	0.040471	Q14566, P33993, P25205, P49736	284	5	1614	4.54648	0.999999	0.629139	0.605225
GOTERM_CC_DIRECT	GO:0005783~endoplasmic reticulum	30	10.5263	0.042709	P23396, P29692, P62081, P16615, P14314, P50454, P24534, P61247, P62753, P07237, Q07020, P23284, P26373, Q96L21, P14625, P52306, Q9Y2B0, P62266, P11021, P61353, P83881, P30040, P62241, Q96AY3, Q32P28, P62847, P46777, P27635, P46776, P27797	284	122	1614	1.39748	1	0.635065	0.610925
GOTERM_CC_DIRECT	GO:0001650~fibrillar center	9	3.15789	0.0565304	Q9NY12, Q13428, P22087, Q14978, P29692, P17480, P78406, Q15233	284	25	1614	2.04592	1	0.773336	0.743941
GOTERM_CC_DIRECT	GO:0036464~cytoplasmic ribonucleoprotein granule	9	3.15789	0.0565304	P19338, Q02878, Q06547, P11940, P62701, P62753, Q15365, Q00839, P46779	284	25	1614	2.04592	1	0.773336	0.743941
GOTERM_CC_DIRECT	GO:0016363~nuclear matrix	11	3.85965	0.0596958	Q969G3, P20700, P27708, Q5BKZ1, Q9Y696, Q8IYB3, P43243, Q00839, Q15233, P23246	284	34	1614	1.83865	1	0.78523	0.755382
GOTERM_CC_DIRECT	GO:0000118~histone deacetylase complex	4	1.40351	0.0705952	Q92769, Q16576, O00422, P45973	284	6	1614	3.78873	1	0.794191	0.764003
GOTERM_CC_DIRECT	GO:0032991~protein-containing complex	35	12.2807	0.0707208	P26583, P98175, P49321, Q96EP5, P62081, P55769, P30048, P27708, P39023, Q92598, P62995, P45973, P07237, Q13263, Q00839, P23284, Q9BQ04, Q969G3, Q92769, P06748, Q9UII2, P62829, Q96L21, P14625, P36873, P38159, Q9BWF3, P11021, Q93079, Q9BXP5, P53041, Q32P28, P46777, P27635, P10809	284	153	1614	1.30006	1	0.794191	0.764003
GOTERM_CC_DIRECT	GO:0005788~endoplasmic reticulum lumen	11	3.85965	0.0711343	P23284, P11021, P30040, P14625, Q96AY3, Q32P28, P02787, P14314, P50454, P07237, P27797	284	35	1614	1.78612	1	0.794191	0.764003
GOTERM_CC_DIRECT	GO:0090734~site of DNA damage	5	1.75439	0.0809241	P18887, P27694, P83916, P45973, P16104	284	10	1614	2.84155	1	0.794191	0.764003
GOTERM_CC_DIRECT	GO:0090575~RNA polymerase II transcription regulator complex	5	1.75439	0.0809241	Q00839, Q15233, Q13263, P23246	284	10	1614	2.84155	1	0.794191	0.764003
GOTERM_CC_DIRECT	GO:0140275~MIB complex	3	1.05263	0.0812769	Q16891, P38646, Q9NX63	284	3	1614	5.6831	1	0.794191	0.764003
GOTERM_CC_DIRECT	GO:0098556~cytoplasmic side of rough endoplasmic reticulum membrane	3	1.05263	0.0812769	P61353, P62857, P62854	284	3	1614	5.6831	1	0.794191	0.764003
GOTERM_CC_DIRECT	GO:0044391~ribosomal subunit	3	1.05263	0.0812769	P62750, P61313, P62847	284	3	1614	5.6831	1	0.794191	0.764003
GOTERM_CC_DIRECT	GO:0001401~SAM complex	3	1.05263	0.0812769	Q16891, P38646, Q9NX63	284	3	1614	5.6831	1	0.794191	0.764003

### Sheet: significants from NSC
Category	Term	Count	%	PValue	Genes	List Total	Pop Hits	Pop Total	Fold Enrichment	Bonferroni	Benjamini	FDR
GOTERM_CC_DIRECT	GO:0022626~cytosolic ribosome	51	17.8947	1.68844e-23	P23396, P62917, P62081, P62280, P18124, P39019, P62750, P62277, P39023, P62910, P46783, P15170, P62753, Q07020, P46782, P46781, P36578, P84098, P61353, P83881, P62241, P62888, P61313, P62847, P46777, P27635, P46776, P46779, P62249, P32969, P18621, P42766, Q02878, P63220, P40429, P61247, P62851, P26373, P62906, P62829, Q96L21, P35268, P18077, P62266, P62861, P15880, P61254, Q02543, P62701, P62269,…	284	72	1614	4.02553	5.77445e-21	5.77445e-21	5.55496e-21
GOTERM_CC_DIRECT	GO:0005840~ribosome	44	15.4386	1.66767e-16	P23396, P32969, P62081, P62280, P18124, P39019, Q02878, P62277, P39023, P62910, P40429, P61247, P46783, P62857, P62851, P62753, P62854, Q07020, P46782, P26373, P62829, P46781, Q96L21, Q96I24, P36578, P35268, P18077, P62266, P62861, P15880, P61353, Q02543, P83881, P62241, P62701, P61313, P46777, P27635, P46776, P62269, P46779, P27797, P62424, P62249	284	72	1614	3.473	7.59393e-14	2.85171e-14	2.74331e-14
GOTERM_CC_DIRECT	GO:0022625~cytosolic large ribosomal subunit	32	11.2281	4.94164e-13	P32969, P62917, P18124, P55769, P18621, P42766, P62750, Q02878, P39023, P62910, P40429, Q07020, P26373, P62906, P62829, Q96L21, P36578, P35268, P18077, P84098, P61254, P61353, Q02543, P83881, P62888, P61313, P46777, P27635, P46776, P46779, P62424, Q9UNX3	284	49	1614	3.71141	1.69003e-10	5.63347e-11	5.41933e-11
GOTERM_CC_DIRECT	GO:0005634~nucleus	203	71.2281	4.35665e-12	Q14566, P23396, P35659, O75821, Q96E39, Q8IY67, P62081, P33993, P20839, O00422, Q9Y3Q8, Q06265, P18124, Q9UPN9, P57723, P50897, P38646, P62750, O43719, P57053, P20671, P46783, P25205, P09651, P62753, P62995, P45973, Q00839, Q13242, P38919, P23284, Q9BTM1, P46781, P62807, Q96I24, P36578, Q99880, P35520, P12268, P16104, P19338, P18887, Q99877, P46937, Q7Z4W1, Q6PJT7, Q99873, Q08945, P62241, P62888,…	284	857	1614	1.34617	1.48997e-09	3.72494e-10	3.58335e-10
GOTERM_CC_DIRECT	GO:1990904~ribonucleoprotein complex	57	20	7.89099e-12	P23396, P62917, Q96EP5, P62081, P62280, P18124, P57723, P39019, Q9H361, P42704, P39023, P62910, Q13283, P09651, P45973, P62753, Q00839, Q07020, P06748, P46782, P46781, P31483, P36578, P38159, Q96DU9, P19338, Q6PJT7, P61353, P83881, P62241, Q9BXP5, Q9BUJ2, P46777, P46776, P62249, P22087, P32969, P11940, P55769, P63220, P40429, P61247, Q15366, Q15365, P26373, P62829, P35268, P18077, P14866, P62266,…	284	136	1614	2.38189	2.69873e-09	5.39744e-10	5.19227e-10
GOTERM_CC_DIRECT	GO:0005730~nucleolus	60	21.0526	1.00957e-11	P26583, P23396, P35659, Q6ZN17, P23193, P62081, P62280, Q06265, P18124, P39019, P38646, P62750, P62277, P39023, P46783, P45973, P62753, Q13242, P38919, Q07020, P06748, Q14978, P46782, P46781, P36578, Q9H9Z2, P19338, P18887, Q9BWF3, P84098, Q6PJT7, P61353, Q08945, P62241, Q9UKV3, P17480, P62847, P46777, P62249, P98175, Q9H1E3, P22087, P55769, P42766, P40429, P61247, Q14152, P62857, P62851, P26599,…	284	148	1614	2.30396	3.45273e-09	5.75455e-10	5.53581e-10
GOTERM_CC_DIRECT	GO:0022627~cytosolic small ribosomal subunit	25	8.77193	1.27644e-09	P23396, P62081, P62280, Q8TD47, P39019, P62277, P63220, P61247, P46783, P62857, P62851, P62753, P62854, Q5JNZ5, P46782, P46781, O00571, P62266, P62861, P15880, P62241, P62701, P62847, P62269, P62249	284	40	1614	3.55194	4.36543e-07	6.23633e-08	5.99928e-08
GOTERM_CC_DIRECT	GO:0015935~small ribosomal subunit	15	5.26316	6.9835e-07	P23396, P46782, P46781, P62266, P15880, P62861, P63220, P62701, P62857, P62847, P62851, P62269, P62753, P62249, P62854	284	21	1614	4.05936	0.000238807	2.98545e-05	2.87197e-05
GOTERM_CC_DIRECT	GO:0005654~nucleoplasm	147	51.5789	1.27628e-06	Q14566, P23396, P35659, P62917, P62081, P33993, Q06265, O00422, Q9UPN9, O43719, P57053, P46783, P25205, P09651, P62995, P62753, P45973, Q00839, Q13242, Q13247, P38919, P23284, Q01081, Q14978, P46782, P46781, P62807, Q96I24, Q99880, P16104, Q9UBT2, P19338, P18887, Q99877, P46937, Q99873, Q08945, P62241, Q9UKV3, P09661, P46777, P46776, P62249, Q99879, Q9H1E3, P27694, P83916, P35637, P48431, Q9NYF8,…	284	628	1614	1.33028	0.000436391	4.84985e-05	4.6655e-05
GOTERM_CC_DIRECT	GO:0032040~small-subunit processome	16	5.61404	7.46452e-06	P22087, P46782, P46781, P62081, P62280, P55769, P39019, P62266, P62277, P62241, P62701, P61247, P62857, P62847, P62753, P62249	284	27	1614	3.36776	0.00254962	0.00025247	0.000242873
GOTERM_CC_DIRECT	GO:0000786~nucleosome	33	11.5789	8.12037e-06	A0A2R8Y619, Q16777, Q9BTM1, P62807, Q99880, Q5QNW6, P58876, O60814, P04908, Q96A08, P16104, Q99877, Q96KK5, P57053, Q93079, P0C0S8, Q93077, Q96QV6, Q7L7L0, Q6FI13, P20671, Q99878, Q99879	284	87	1614	2.15566	0.00277333	0.00025247	0.000242873
GOTERM_CC_DIRECT	GO:0005925~focal adhesion	45	15.7895	4.09215e-05	P23396, P32969, P62917, P11940, P62081, P62280, P18124, P39019, P38646, Q02878, P62277, P39023, P40429, Q13283, P61247, P46783, Q15366, P07237, Q9Y490, P11717, Q07020, P23284, P06748, P46782, P62906, P62829, P46781, P14625, P36578, P35268, P36873, P13796, P11021, P84098, P15880, P61353, P62140, P62241, P62888, P62701, P46777, P62269, P27797, P62424, P62249	284	144	1614	1.77597	0.0138979	0.00116626	0.00112193
GOTERM_CC_DIRECT	GO:0045202~synapse	34	11.9298	0.000730417	Q14444, O75487, P62081, P62280, Q9Y3Q8, Q9Y625, P63220, P62910, P40429, P61247, P62857, P05198, P47813, P62854, Q13347, P56545, P49411, P46782, P26373, P62829, P46781, P18077, P62266, P84098, P61254, P61353, Q13151, Q9BUJ2, P62701, P61313, P46776, P46779, P62424, P62249	284	111	1614	1.74077	0.221117	0.0192156	0.0184852
GOTERM_CC_DIRECT	GO:0016607~nuclear speck	32	11.2281	0.00171513	Q13435, P98175, P48431, Q9NYF8, O60828, O00422, Q96MU7, Q8IYB3, Q9UBU9, Q15365, Q00839, P23246, Q13242, Q13148, P25440, Q13247, P38919, Q12874, Q9BQ04, Q01081, P36873, P16104, Q9BWF3, Q6PJT7, Q9Y383, Q9UKV3, Q6P2Q9, P09661, Q15233, Q9Y2W1	284	107	1614	1.69962	0.44405	0.0418981	0.0403055
		794
		% of neurals:		4.28212
		% of non-neurals:		95.7179
		sum of neurals:		34
		sum of non-neurals:		760

### Sheet: NPH
Category	Term	Count	%	PValue	Genes	List Total	Pop Hits	Pop Total	Fold Enrichment	Bonferroni	Benjamini	FDR
GOTERM_CC_DIRECT	GO:0005874~microtubule	38	13.1944	4.70189e-11	Q05193, Q9BW30, Q14204, Q14203, Q96JE9, P10636, P50570, O75347, P68363, Q9UQ16, P33176, P17987, A6NCE7, Q07866, P43034, Q16555, P40227, P46821, O60282, Q13561, Q9BQE3, P16949, Q9NP97, Q13509, P11137, O43602, Q13409, P19367, P68371, P78559, Q9H492, Q99832, Q96FJ2, Q8TF09, P27816, Q71U36, P49368, Q9GZQ8	288	73	1614	2.91724	2.12995e-08	1.96724e-08	1.8413e-08
GOTERM_CC_DIRECT	GO:0005886~plasma membrane	108	37.5	8.6854e-11	Q15019, Q14964, P10636, P18085, O00264, P38405, P61020, Q96DA2, P62993, P13591, P01116, O95716, P22694, P62879, Q9BY67, P09497, P46821, P62873, P59190, P01112, P01111, Q04917, P09936, Q8WUD1, P13637, Q01082, P31323, P17677, P84095, Q14344, Q01518, P07602, Q13813, Q9UQ16, P59768, Q01469, P62491, Q9UQB3, P09471, Q15286, P62258, O75914, P34931, P16298, P08670, Q96FJ2, P60763, Q92823, Q13153, P06733,…	288	359	1614	1.68593	3.93448e-08	1.96724e-08	1.8413e-08
GOTERM_CC_DIRECT	GO:0043005~neuron projection	27	9.375	1.09944e-09	Q14203, O15144, P10636, P50570, O00264, P33176, Q03113, Q96HN2, O95197, Q96DA2, P15153, Q93045, P13591, P43034, Q9BY67, Q9NQC3, P60953, O15075, P51674, O75832, Q16799, P16949, P11137, O43602, P78559, P27816, P60763, Q92823	288	45	1614	3.3625	4.98045e-07	1.66015e-07	1.55387e-07
GOTERM_CC_DIRECT	GO:0043505~CENP-A containing nucleosome	14	4.86111	1.68698e-07	P62805	288	17	1614	4.6152	7.64172e-05	1.9105e-05	1.7882e-05
GOTERM_CC_DIRECT	GO:0070062~extracellular exosome	150	52.0833	6.36387e-07	Q15019, P22061, Q14204, P29373, P18085, P28161, P38405, P61020, P62993, P60174, O95716, P43034, P22694, P62879, P27348, P62873, P59190, P47755, P01111, Q04917, P09417, Q8WUD1, P62805, P27482, P52209, Q8IZP2, Q86VP6, Q01082, P15259, P31323, P84095, P61158, P49368, P60900, Q14344, Q01518, P07602, P50395, P07205, Q13813, O15144, Q9UQ16, P59768, P61163, Q01469, P62491, Q15286, P25789, P62258, P22314,…	288	629	1614	1.33645	0.000288242	5.76566e-05	5.39656e-05
GOTERM_CC_DIRECT	GO:0030424~axon	26	9.02778	2.81783e-06	Q14203, Q96JE9, P10636, Q9UQ16, P12036, P20336, P07196, P07197, P61764, P46821, P26378, Q9NVA2, P13637, Q13509, Q7L099, P05937, P37840, P58546, P78559, P08670, P27816, P31150, P05023, Q92823, Q13153, Q6ZU15	288	57	1614	2.55629	0.00127567	0.000212746	0.000199127
GOTERM_CC_DIRECT	GO:0030426~growth cone	19	6.59722	4.75243e-06	Q14247, P10636, P50570, Q16658, Q13509, Q7L099, Q12926, P37840, Q7Z406, P15153, Q93045, P07196, Q07866, P60763, Q14195, Q14194, P46821, P26378, Q13561, P80723	288	35	1614	3.04226	0.00215054	0.000279264	0.000261386
GOTERM_CC_DIRECT	GO:0043025~neuronal cell body	27	9.375	4.93182e-06	Q14203, P10636, O00264, P11488, Q03113, P50993, P15153, Q93045, P43034, Q9NQC3, P46821, O60282, P60953, P09936, P51674, Q16799, P13637, Q13509, P11137, Q7L099, P05937, P37840, Q9BPU6, P78559, P31323, P31150, P60763, Q16143	288	62	1614	2.44052	0.00223162	0.000279264	0.000261386
GOTERM_CC_DIRECT	GO:1903561~extracellular vesicle	12	4.16667	8.87669e-06	P22061, P51674, P20336, P04899, Q13813, P13637, Q00610, P05023, P62873, P50993, P68371, P05026	288	16	1614	4.20312	0.00401308	0.000446793	0.000418191
GOTERM_CC_DIRECT	GO:0098978~glutamatergic synapse	38	13.1944	1.47995e-05	Q05193, O15144, P18085, Q9UQ16, P51149, P20338, Q01469, P15153, P62491, P09471, P63000, P61764, P43034, P22694, P61586, Q9NQC3, P46821, P26378, P01112, P60953, O15173, O75914, Q9NVA2, O15075, P51674, Q92747, P05937, Q01082, Q9BPU6, P31323, Q9H492, P84095, P17612, P16298, Q96FJ2, P63010, P08134, P60763, Q92823, Q01518	288	108	1614	1.97184	0.00668182	0.000662144	0.000619755
GOTERM_CC_DIRECT	GO:0012505~endomembrane system	15	5.20833	1.60786e-05	O15173, P53675, Q9NRW1, Q92928, O00264, Q7L099, P13611, Q86YS6, P51148, P61020, A6NCE7, P15153, Q00610, P60763, P20340, Q9GZQ8	288	25	1614	3.3625	0.00725718	0.000662144	0.000619755
GOTERM_CC_DIRECT	GO:0005938~cell cortex	18	6.25	2.36746e-05	P06733, Q15019, Q14204, Q14247, Q14203, Q13813, Q14847, Q16658, P37840, P52943, P61163, P35580, P62993, P63096, P15153, P63000, P08134, P43034, P61586, Q9ULV4	288	35	1614	2.88214	0.0106674	0.000893715	0.000836501
GOTERM_CC_DIRECT	GO:0015630~microtubule cytoskeleton	20	6.94444	4.17886e-05	Q15019, Q9NVA2, Q14203, Q15555, Q13813, P10636, O75347, P68363, Q13509, Q9P0L0, P68371, P61163, Q16181, P42025, P27816, Q71U36, Q9UH03, Q9UK76, Q6ZU15, Q9BQE3	288	43	1614	2.60659	0.0187526	0.00145617	0.00136295
GOTERM_CC_DIRECT	GO:0043197~dendritic spine	15	5.20833	8.62258e-05	Q9NVA2, Q14247, P51674, P10636, P18085, P05937, Q9UQ16, P50993, P31323, P17612, P15153, P63000, P08134, P22694, P61586, P46821, P60953	288	28	1614	3.00223	0.0383089	0.00260598	0.00243916
GOTERM_CC_DIRECT	GO:0005834~heterotrimeric G-protein complex	12	4.16667	9.20058e-05	A8MTJ3, P63096, P04899, P09471, P19087, P38405, P11488, P62879, Q03113, Q14344, P59768, P62873	288	19	1614	3.53947	0.0408239	0.00260598	0.00243916
GOTERM_CC_DIRECT	GO:0005875~microtubule associated complex	9	3.125	9.20436e-05	P61163, Q14203, P27816, P11137, O43602, P43034, P46821, P78559, O60282	288	11	1614	4.58523	0.0408403	0.00260598	0.00243916
GOTERM_CC_DIRECT	GO:0030667~secretory granule membrane	10	3.47222	0.000562446	P61020, P84095, Q01469, P20336, P15153, P63000, P08134, P61586, P20340, P61018, P51149	288	16	1614	3.5026	0.224975	0.0149875	0.0140281
GOTERM_CC_DIRECT	GO:0030425~dendrite	21	7.29167	0.000653857	P04899, Q96JE9, Q16799, P10636, P11137, Q13509, Q7L099, Q12926, P05937, Q9BPU6, P78559, P17677, P15153, Q9UQB3, P09471, P63000, Q9BY67, P46821, P26378, Q13153, P22676, Q6ZU15	288	55	1614	2.13977	0.256431	0.0164554	0.015402
GOTERM_CC_DIRECT	GO:0005576~extracellular region	48	16.6667	0.000877281	P07602, P50395, Q14204, P0DMV9, Q13813, P10636, O00264, Q01469, P42025, P13591, P09972, P25787, P47755, Q15008, P06744, O15173, P53990, P62805, Q13449, O00231, Q86VP6, P13611, O00232, P37840, P68371, Q99536, P18669, P17858, P52907, Q92823, Q01518, Q92820, Q92743, P10909	288	174	1614	1.54598	0.328057	0.0204564	0.0191468
GOTERM_CC_DIRECT	GO:0031090~organelle membrane	8	2.77778	0.00090315	Q9H492, P63010, P13637, P21281, P05023, P50993, P05026, Q9GZQ8	288	11	1614	4.07576	0.335893	0.0204564	0.0191468
GOTERM_CC_DIRECT	GO:0036126~sperm flagellum	7	2.43056	0.00156552	Q8TBY9, P17612, Q71U36, P22694, P05023, P68371, P05026	288	9	1614	4.3588	0.508227	0.0337706	0.0316087
GOTERM_CC_DIRECT	GO:0005813~centrosome	27	9.375	0.00177785	Q14204, Q14203, P04899, P0DMV9, P50570, P40925, P61163, P42025, P17987, P62491, P43034, P22694, Q14194, P60953, Q13561, P53990, P27482, Q9NP97, Q13409, P19367, P31323, P17612, P63096, Q96FJ2, Q8TF09, Q13153	288	84	1614	1.80134	0.553397	0.0366076	0.0342641
GOTERM_CC_DIRECT	GO:0005856~cytoskeleton	26	9.02778	0.00275389	Q14247, Q14847, Q13813, P12036, P35611, P15153, P63000, P09972, P61586, Q16555, O60282, P80723, O75832, Q16658, O43602, P68371, P84095, P08670, P52907, Q96FJ2, P08134, P60763, P61158, P49368, Q9GZQ8, P10909, Q6ZU15	288	82	1614	1.77693	0.713275	0.0542397	0.0507674
GOTERM_CC_DIRECT	GO:0045171~intercellular bridge	9	3.125	0.00313055	Q15019, P46439, Q14203, P28161, Q13509, Q15286, P68371, Q9UK76	288	16	1614	3.15234	0.758374	0.0590892	0.0553064
GOTERM_CC_DIRECT	GO:0005794~Golgi apparatus	28	9.72222	0.00345203	P50395, Q14247, Q9NRW1, P50570, Q86YS6, O95197, P51149, Q96DA2, P17987, P62993, P62491, Q93045, Q9H082, Q96AX2, P01112, P01111, Q9C005, Q8WUD1, P13637, Q15907, Q86VP6, Q99598, P31150, P20340, P05023, P61019, P10909, P46459	288	92	1614	1.70562	0.79122	0.0625507	0.0585464
GOTERM_CC_DIRECT	GO:0005890~sodium:potassium-exchanging ATPase complex	5	1.73611	0.00422248	P13637, Q13733, P05023, P50993, P05026	288	5	1614	5.60417	0.852928	0.0735685	0.0688589
GOTERM_CC_DIRECT	GO:0005829~cytosol	188	65.2778	0.00443736	Q14964, P22061, Q14204, Q14203, P10636, P29373, Q9NRW1, P18085, P28161, P62993, P13591, P07196, Q07866, P60174, P01116, P43034, P22694, P62879, P09497, P46821, P27348, P62873, P47755, P01112, P01111, Q04917, P09936, P09417, P52209, O43602, Q13409, Q86VP6, Q01082, P58546, P14324, Q9BPU6, P15259, P31323, P84095, Q99598, P61158, P49368, P60900, Q14344, Q9GZQ8, P50395, P07205, Q13813, O15540, O15144,…	288	938	1614	1.12322	0.866626	0.0744491	0.0696831
GOTERM_CC_DIRECT	GO:0045335~phagocytic vesicle	9	3.125	0.00501476	Q14964, P62491, P08670, Q15907, P61764, Q86YS6, P33176, P60953, P51149	288	17	1614	2.96691	0.89745	0.078334	0.0733192
GOTERM_CC_DIRECT	GO:0030670~phagocytic vesicle membrane	9	3.125	0.00501476	Q14964, P15153, P50570, P63000, Q15907, P60763, Q86YS6, P51148, P51149	288	17	1614	2.96691	0.89745	0.078334	0.0733192
GOTERM_CC_DIRECT	GO:0001669~acrosomal vesicle	8	2.77778	0.00575736	P17612, P17987, P20336, A8MTJ3, Q8WUD1, P22694, P61019, Q6ZU15	288	14	1614	3.20238	0.926878	0.0869361	0.0813706
GOTERM_CC_DIRECT	GO:0005930~axoneme	7	2.43056	0.00624953	Q16181, Q15019, Q8TBY9, P17612, A8MTJ3, P27816, Q9GZQ8	288	11	1614	3.56629	0.94157	0.0913237	0.0854774
GOTERM_CC_DIRECT	GO:0031982~vesicle	16	5.55556	0.00800107	P50395, P0DMV9, Q13409, P33176, Q9P0L0, P34931, P20338, Q96DA2, P62491, P08134, P62879, P61586, Q13561, Q9ULV4, P80723, Q9BQE3	288	45	1614	1.99259	0.973723	0.108492	0.101546
GOTERM_CC_DIRECT	GO:0030027~lamellipodium	15	5.20833	0.00814287	Q14247, O15144, Q16658, Q13509, Q7L099, P35580, P15153, Q93045, P63000, P08134, P60763, P61158, Q14195, P61586, Q13153, Q9ULV4	288	41	1614	2.0503	0.975371	0.108492	0.101546
GOTERM_CC_DIRECT	GO:0098794~postsynapse	15	5.20833	0.00814287	O15144, P37840, P84095, P17612, P20336, P15153, O14818, Q96FJ2, P63010, P63000, P08134, P60763, P61764, P61586, Q14344, P26378, Q01518	288	41	1614	2.0503	0.975371	0.108492	0.101546
GOTERM_CC_DIRECT	GO:0030286~dynein complex	5	1.73611	0.0108974	Q14204, Q14203, Q9NP97, Q13409, Q13561	288	6	1614	4.67014	0.993012	0.141043	0.132014
GOTERM_CC_DIRECT	GO:0001750~photoreceptor outer segment	6	2.08333	0.0116269	A8MTJ3, P19087, P11488, P13611, P46821, P62873	288	9	1614	3.73611	0.994998	0.146305	0.136939
GOTERM_CC_DIRECT	GO:1904115~axon cytoplasm	8	2.77778	0.013884	P09936, Q14204, P10636, P07196, P33176, P43034, P78559, O60282	288	16	1614	2.80208	0.998224	0.169985	0.159103
GOTERM_CC_DIRECT	GO:0032420~stereocilium	4	1.38889	0.0193491	P08134, P05937, P43034, P61586	288	4	1614	5.60417	0.999857	0.20986	0.196426
GOTERM_CC_DIRECT	GO:0099160~postsynaptic intermediate filament cytoskeleton	4	1.38889	0.0193491	P07196, P07197, Q16352, P12036	288	4	1614	5.60417	0.999857	0.20986	0.196426
GOTERM_CC_DIRECT	GO:0005883~neurofilament	4	1.38889	0.0193491	P07196, P07197, Q16352, P12036	288	4	1614	5.60417	0.999857	0.20986	0.196426
GOTERM_CC_DIRECT	GO:0000139~Golgi membrane	20	6.94444	0.0197504	Q14964, P51572, Q8WUD1, Q16799, Q9NRW1, P50570, P18085, Q9P0L0, O95197, P62491, P13591, Q9H082, P01116, P20340, Q6IQ22, P01112, P61019, P60953, Q15771, P01111	288	67	1614	1.67289	0.999881	0.20986	0.196426
GOTERM_CC_DIRECT	GO:0031594~neuromuscular junction	6	2.08333	0.0199205	P46109, P17612, P07196, Q71U36, P22694, P17661	288	10	1614	3.3625	0.99989	0.20986	0.196426
GOTERM_CC_DIRECT	GO:0000421~autophagosome membrane	6	2.08333	0.0199205	Q9H492, Q8WUD1, A6NCE7, P61019, P51149, Q9GZQ8	288	10	1614	3.3625	0.99989	0.20986	0.196426
GOTERM_CC_DIRECT	GO:0098793~presynapse	14	4.86111	0.02053	Q05193, Q9NRW1, Q12765, P50570, Q9UQ16, P17677, P20336, P61981, P63010, Q9H082, P61764, Q9UH03, Q01518, Q04917	288	41	1614	1.91362	0.999917	0.211366	0.197835
GOTERM_CC_DIRECT	GO:0005737~cytoplasm	165	57.2917	0.0237112	Q15019, P22061, Q9BW30, Q14204, Q14203, Q14847, P10636, P29373, P18085, P28161, P38405, P62993, P07196, Q07866, P07197, P01116, P43034, P22694, P62879, P27348, P62873, P26378, P59190, O60282, Q16352, P01112, Q04917, P09936, P09417, P27482, Q13409, Q8IZP2, Q86VP6, Q01082, P58546, P14324, Q9BPU6, P31323, P17677, Q8IVG5, Q99598, Q8NFI4, P61158, P49368, P60900, Q14344, Q01518, P50395, Q15555, Q13813,…	288	834	1614	1.10874	0.999981	0.238693	0.223412
GOTERM_CC_DIRECT	GO:0032154~cleavage furrow	7	2.43056	0.0252421	P35580, Q16181, Q15019, P62491, P08134, Q15907, P61586	288	14	1614	2.80208	0.999991	0.248579	0.232666
GOTERM_CC_DIRECT	GO:0031410~cytoplasmic vesicle	12	4.16667	0.02769	P84095, A6NCE7, P15153, P62491, P63010, Q07866, Q9NRW1, P63000, P60763, P30044, P20340, Q9GZQ8	288	34	1614	1.97794	0.999997	0.264298	0.247378
GOTERM_CC_DIRECT	GO:0030672~synaptic vesicle membrane	8	2.77778	0.0280051	P61020, P20336, O15144, Q15907, P09497, P51148, P37840, P51149	288	18	1614	2.49074	0.999997	0.264298	0.247378
GOTERM_CC_DIRECT	GO:0005881~cytoplasmic microtubule	6	2.08333	0.031313	Q14204, Q15555, P68363, P43034, O95716, Q9BQE3	288	11	1614	3.05682	0.999999	0.289486	0.270954
GOTERM_CC_DIRECT	GO:0055038~recycling endosome membrane	7	2.43056	0.0359505	P20338, P15153, P62491, P63000, Q15286, Q15907, Q86YS6, Q6IQ22	288	15	1614	2.61528	1	0.325712	0.30486
GOTERM_CC_DIRECT	GO:0019773~proteasome core complex, alpha-subunit complex	5	1.73611	0.0377581	Q8TAA3, O14818, P25789, P60900, P25787	288	8	1614	3.5026	1	0.330956	0.309769
GOTERM_CC_DIRECT	GO:0044297~cell body	9	3.125	0.0379906	Q99832, P17987, P04899, P10636, P09471, O00264, Q14195, P49368, P34931	288	23	1614	2.19293	1	0.330956	0.309769
GOTERM_CC_DIRECT	GO:0005768~endosome	15	5.20833	0.0401584	O15144, P50570, P51148, P50993, P51149, P61020, P20336, P62993, Q93045, Q00610, Q9H082, P08134, Q96AX2, O95716, P61586, Q6IQ22	288	49	1614	1.71556	1	0.343241	0.321267
GOTERM_CC_DIRECT	GO:0097418~neurofibrillary tangle	4	1.38889	0.0420391	P10636, P07197, P10909, P12036	288	5	1614	4.48333	1	0.352661	0.330085
GOTERM_CC_DIRECT	GO:0001917~photoreceptor inner segment	6	2.08333	0.0460661	Q05193, A8MTJ3, P13637, P19087, P11488, P09104	288	12	1614	2.80208	1	0.379417	0.355128
GOTERM_CC_DIRECT	GO:0005802~trans-Golgi network	7	2.43056	0.0491904	Q9C005, P53675, P15153, P62491, P63000, P09497, P20340, Q15771	288	16	1614	2.45182	1	0.397916	0.372442
GOTERM_CC_DIRECT	GO:0042995~cell projection	11	3.81944	0.0538546	Q05193, P84095, Q13813, P15153, O15144, Q13733, P63000, P61158, Q01082, P05023, P50993	288	33	1614	1.86806	1	0.428002	0.400603
GOTERM_CC_DIRECT	GO:0031105~septin complex	5	1.73611	0.0586631	Q16181, Q15019, Q9NVA2, Q9UH03, Q6ZU15	288	9	1614	3.11343	1	0.435646	0.407757
GOTERM_CC_DIRECT	GO:0032153~cell division site	5	1.73611	0.0586631	Q16181, Q15019, Q9NVA2, Q9UH03, Q6ZU15	288	9	1614	3.11343	1	0.435646	0.407757
GOTERM_CC_DIRECT	GO:0005868~cytoplasmic dynein complex	5	1.73611	0.0586631	Q14204, Q96FJ2, Q8TF09, Q9NP97, Q13409	288	9	1614	3.11343	1	0.435646	0.407757
GOTERM_CC_DIRECT	GO:0005940~septin ring	5	1.73611	0.0586631	Q16181, Q15019, Q9NVA2, Q9UH03, Q6ZU15	288	9	1614	3.11343	1	0.435646	0.407757
GOTERM_CC_DIRECT	GO:0043204~perikaryon	9	3.125	0.0607139	P17677, Q9UQB3, Q7L099, Q12926, Q14194, P46821, P26378, P09104, Q6ZU15	288	25	1614	2.0175	1	0.443604	0.415205
GOTERM_CC_DIRECT	GO:0014069~postsynaptic density	17	5.90278	0.0692706	O75914, O15075, Q16799, P50570, Q9UQ16, Q01082, O95197, P12036, P35611, P17677, Q01469, Q9UQB3, Q9NQC3, Q9BY67, P46821, P05023, P46459	288	62	1614	1.53663	1	0.498089	0.466202
GOTERM_CC_DIRECT	GO:0008290~F-actin capping protein complex	4	1.38889	0.0731808	P52907, P58546, P47755, P35611	288	6	1614	3.73611	1	0.502287	0.470131
GOTERM_CC_DIRECT	GO:0098688~parallel fiber to Purkinje cell synapse	4	1.38889	0.0731808	P51674, P09471, P61764, P22676	288	6	1614	3.73611	1	0.502287	0.470131
GOTERM_CC_DIRECT	GO:0016234~inclusion body	4	1.38889	0.0731808	P0DMV9, P37840, Q16143	288	6	1614	3.73611	1	0.502287	0.470131
GOTERM_CC_DIRECT	GO:0005789~endoplasmic reticulum membrane	22	7.63889	0.0770902	P09936, P51572, Q8WUD1, Q16799, O00264, O43865, Q9P0L0, O95197, P84095, P15153, Q00765, P63000, P08134, P60763, P01116, P61586, P20340, Q9NQC3, P01112, P61019, P60953, P01111	288	87	1614	1.41715	1	0.519969	0.486682
GOTERM_CC_DIRECT	GO:0016020~membrane	104	36.1111	0.0780528	P06733, Q14204, Q14203, P10636, P18085, P50570, O00264, P38405, P11488, Q03113, P61020, P42025, P61981, P13591, Q07866, P63000, P01116, P22694, P62879, Q16555, P61586, Q9BY67, P27348, P62873, P59190, Q13561, P47755, P01112, P01111, P06744, O15173, P51674, P62805, Q92928, P16949, P13637, P26196, O00231, Q86VP6, O00232, P14324, P63096, P63010, P08134, P05141, P61158, Q14344, P05023, Q6IQ22, P09104,…	288	519	1614	1.12299	1	0.519969	0.486682
GOTERM_CC_DIRECT	GO:0043020~NADPH oxidase complex	3	1.04167	0.0834384	P15153, P63000, P60763	288	3	1614	5.60417	1	0.53236	0.49828
GOTERM_CC_DIRECT	GO:0043194~axon initial segment	3	1.04167	0.0834384	P11137, Q92823, P78559	288	3	1614	5.60417	1	0.53236	0.49828
GOTERM_CC_DIRECT	GO:0005869~dynactin complex	3	1.04167	0.0834384	P61163, P42025, Q13561	288	3	1614	5.60417	1	0.53236	0.49828
GOTERM_CC_DIRECT	GO:0048471~perinuclear region of cytoplasm	30	10.4167	0.0859997	Q9BW30, P0DMV9, Q96JE9, Q9UQ16, P33176, P30044, Q9P0L0, P20338, P20336, P15153, Q93045, P61764, P62879, P43034, P22694, P46821, P59190, P01112, Q92905, P37840, P58546, P31323, P17612, Q99598, Q14240, P60763, P61018, P10909, Q6ZU15	288	128	1614	1.31348	1	0.541082	0.506443

### Sheet: significants from NPH
Category	Term	Count	%	PValue	Genes	List Total	Pop Hits	Pop Total	Fold Enrichment	Bonferroni	Benjamini	FDR
GOTERM_CC_DIRECT	GO:0005874~microtubule	38	13.1944	4.70189e-11	Q05193, Q9BW30, Q14204, Q14203, Q96JE9, P10636, P50570, O75347, P68363, Q9UQ16, P33176, P17987, A6NCE7, Q07866, P43034, Q16555, P40227, P46821, O60282, Q13561, Q9BQE3, P16949, Q9NP97, Q13509, P11137, O43602, Q13409, P19367, P68371, P78559, Q9H492, Q99832, Q96FJ2, Q8TF09, P27816, Q71U36, P49368, Q9GZQ8	288	73	1614	2.91724	2.12995e-08	1.96724e-08	1.8413e-08
GOTERM_CC_DIRECT	GO:0005886~plasma membrane	108	37.5	8.6854e-11	Q15019, Q14964, P10636, P18085, O00264, P38405, P61020, Q96DA2, P62993, P13591, P01116, O95716, P22694, P62879, Q9BY67, P09497, P46821, P62873, P59190, P01112, P01111, Q04917, P09936, Q8WUD1, P13637, Q01082, P31323, P17677, P84095, Q14344, Q01518, P07602, Q13813, Q9UQ16, P59768, Q01469, P62491, Q9UQB3, P09471, Q15286, P62258, O75914, P34931, P16298, P08670, Q96FJ2, P60763, Q92823, Q13153, P06733,…	288	359	1614	1.68593	3.93448e-08	1.96724e-08	1.8413e-08
GOTERM_CC_DIRECT	GO:0043005~neuron projection	27	9.375	1.09944e-09	Q14203, O15144, P10636, P50570, O00264, P33176, Q03113, Q96HN2, O95197, Q96DA2, P15153, Q93045, P13591, P43034, Q9BY67, Q9NQC3, P60953, O15075, P51674, O75832, Q16799, P16949, P11137, O43602, P78559, P27816, P60763, Q92823	288	45	1614	3.3625	4.98045e-07	1.66015e-07	1.55387e-07
GOTERM_CC_DIRECT	GO:0043505~CENP-A containing nucleosome	14	4.86111	1.68698e-07	P62805	288	17	1614	4.6152	7.64172e-05	1.9105e-05	1.7882e-05
GOTERM_CC_DIRECT	GO:0070062~extracellular exosome	150	52.0833	6.36387e-07	Q15019, P22061, Q14204, P29373, P18085, P28161, P38405, P61020, P62993, P60174, O95716, P43034, P22694, P62879, P27348, P62873, P59190, P47755, P01111, Q04917, P09417, Q8WUD1, P62805, P27482, P52209, Q8IZP2, Q86VP6, Q01082, P15259, P31323, P84095, P61158, P49368, P60900, Q14344, Q01518, P07602, P50395, P07205, Q13813, O15144, Q9UQ16, P59768, P61163, Q01469, P62491, Q15286, P25789, P62258, P22314,…	288	629	1614	1.33645	0.000288242	5.76566e-05	5.39656e-05
GOTERM_CC_DIRECT	GO:0030424~axon	26	9.02778	2.81783e-06	Q14203, Q96JE9, P10636, Q9UQ16, P12036, P20336, P07196, P07197, P61764, P46821, P26378, Q9NVA2, P13637, Q13509, Q7L099, P05937, P37840, P58546, P78559, P08670, P27816, P31150, P05023, Q92823, Q13153, Q6ZU15	288	57	1614	2.55629	0.00127567	0.000212746	0.000199127
GOTERM_CC_DIRECT	GO:0030426~growth cone	19	6.59722	4.75243e-06	Q14247, P10636, P50570, Q16658, Q13509, Q7L099, Q12926, P37840, Q7Z406, P15153, Q93045, P07196, Q07866, P60763, Q14195, Q14194, P46821, P26378, Q13561, P80723	288	35	1614	3.04226	0.00215054	0.000279264	0.000261386
GOTERM_CC_DIRECT	GO:0043025~neuronal cell body	27	9.375	4.93182e-06	Q14203, P10636, O00264, P11488, Q03113, P50993, P15153, Q93045, P43034, Q9NQC3, P46821, O60282, P60953, P09936, P51674, Q16799, P13637, Q13509, P11137, Q7L099, P05937, P37840, Q9BPU6, P78559, P31323, P31150, P60763, Q16143	288	62	1614	2.44052	0.00223162	0.000279264	0.000261386
GOTERM_CC_DIRECT	GO:1903561~extracellular vesicle	12	4.16667	8.87669e-06	P22061, P51674, P20336, P04899, Q13813, P13637, Q00610, P05023, P62873, P50993, P68371, P05026	288	16	1614	4.20312	0.00401308	0.000446793	0.000418191
GOTERM_CC_DIRECT	GO:0098978~glutamatergic synapse	38	13.1944	1.47995e-05	Q05193, O15144, P18085, Q9UQ16, P51149, P20338, Q01469, P15153, P62491, P09471, P63000, P61764, P43034, P22694, P61586, Q9NQC3, P46821, P26378, P01112, P60953, O15173, O75914, Q9NVA2, O15075, P51674, Q92747, P05937, Q01082, Q9BPU6, P31323, Q9H492, P84095, P17612, P16298, Q96FJ2, P63010, P08134, P60763, Q92823, Q01518	288	108	1614	1.97184	0.00668182	0.000662144	0.000619755
GOTERM_CC_DIRECT	GO:0012505~endomembrane system	15	5.20833	1.60786e-05	O15173, P53675, Q9NRW1, Q92928, O00264, Q7L099, P13611, Q86YS6, P51148, P61020, A6NCE7, P15153, Q00610, P60763, P20340, Q9GZQ8	288	25	1614	3.3625	0.00725718	0.000662144	0.000619755
GOTERM_CC_DIRECT	GO:0005938~cell cortex	18	6.25	2.36746e-05	P06733, Q15019, Q14204, Q14247, Q14203, Q13813, Q14847, Q16658, P37840, P52943, P61163, P35580, P62993, P63096, P15153, P63000, P08134, P43034, P61586, Q9ULV4	288	35	1614	2.88214	0.0106674	0.000893715	0.000836501
GOTERM_CC_DIRECT	GO:0015630~microtubule cytoskeleton	20	6.94444	4.17886e-05	Q15019, Q9NVA2, Q14203, Q15555, Q13813, P10636, O75347, P68363, Q13509, Q9P0L0, P68371, P61163, Q16181, P42025, P27816, Q71U36, Q9UH03, Q9UK76, Q6ZU15, Q9BQE3	288	43	1614	2.60659	0.0187526	0.00145617	0.00136295
GOTERM_CC_DIRECT	GO:0043197~dendritic spine	15	5.20833	8.62258e-05	Q9NVA2, Q14247, P51674, P10636, P18085, P05937, Q9UQ16, P50993, P31323, P17612, P15153, P63000, P08134, P22694, P61586, P46821, P60953	288	28	1614	3.00223	0.0383089	0.00260598	0.00243916
GOTERM_CC_DIRECT	GO:0005834~heterotrimeric G-protein complex	12	4.16667	9.20058e-05	A8MTJ3, P63096, P04899, P09471, P19087, P38405, P11488, P62879, Q03113, Q14344, P59768, P62873	288	19	1614	3.53947	0.0408239	0.00260598	0.00243916
GOTERM_CC_DIRECT	GO:0005875~microtubule associated complex	9	3.125	9.20436e-05	P61163, Q14203, P27816, P11137, O43602, P43034, P46821, P78559, O60282	288	11	1614	4.58523	0.0408403	0.00260598	0.00243916
GOTERM_CC_DIRECT	GO:0030667~secretory granule membrane	10	3.47222	0.000562446	P61020, P84095, Q01469, P20336, P15153, P63000, P08134, P61586, P20340, P61018, P51149	288	16	1614	3.5026	0.224975	0.0149875	0.0140281
GOTERM_CC_DIRECT	GO:0030425~dendrite	21	7.29167	0.000653857	P04899, Q96JE9, Q16799, P10636, P11137, Q13509, Q7L099, Q12926, P05937, Q9BPU6, P78559, P17677, P15153, Q9UQB3, P09471, P63000, Q9BY67, P46821, P26378, Q13153, P22676, Q6ZU15	288	55	1614	2.13977	0.256431	0.0164554	0.015402
GOTERM_CC_DIRECT	GO:0005576~extracellular region	48	16.6667	0.000877281	P07602, P50395, Q14204, P0DMV9, Q13813, P10636, O00264, Q01469, P42025, P13591, P09972, P25787, P47755, Q15008, P06744, O15173, P53990, P62805, Q13449, O00231, Q86VP6, P13611, O00232, P37840, P68371, Q99536, P18669, P17858, P52907, Q92823, Q01518, Q92820, Q92743, P10909	288	174	1614	1.54598	0.328057	0.0204564	0.0191468
GOTERM_CC_DIRECT	GO:0031090~organelle membrane	8	2.77778	0.00090315	Q9H492, P63010, P13637, P21281, P05023, P50993, P05026, Q9GZQ8	288	11	1614	4.07576	0.335893	0.0204564	0.0191468
GOTERM_CC_DIRECT	GO:0036126~sperm flagellum	7	2.43056	0.00156552	Q8TBY9, P17612, Q71U36, P22694, P05023, P68371, P05026	288	9	1614	4.3588	0.508227	0.0337706	0.0316087
GOTERM_CC_DIRECT	GO:0005813~centrosome	27	9.375	0.00177785	Q14204, Q14203, P04899, P0DMV9, P50570, P40925, P61163, P42025, P17987, P62491, P43034, P22694, Q14194, P60953, Q13561, P53990, P27482, Q9NP97, Q13409, P19367, P31323, P17612, P63096, Q96FJ2, Q8TF09, Q13153	288	84	1614	1.80134	0.553397	0.0366076	0.0342641
		669
		% of neurals:		31.3901
		% of non-neurals:		68.6099
		sum of neurals:		210
		sum of non-neurals:		459
