## Supplementary material for "A fast TMT-based proteomic workflow reveals neural enrichment in neurospheres of hiPSC-derived neural stem cells": Table of Kegg enrichment

### Sheet: NSC
Category	Term	Count	%	PValue	Genes	List Total	Pop Hits	Pop Total	Fold Enrichment	Bonferroni	Benjamini	FDR
KEGG_PATHWAY	hsa03010:Ribosome	54	18.9474	1.82426e-23	P23396, P62917, P62081, P62280, P18124, Q8TD47, P39019, P62750, P62277, P39023, P62910, P46783, P62753, Q07020, P46782, P46781, P36578, P84098, P61353, P83881, P62241, P62888, P61313, P62847, P46777, P27635, P46776, P46779, Q9UNX3, P62249, P32969, P18621, P42766, Q02878, P63220, P40429, P61247, P62857, P62851, P62854, P26373, P62906, P62829, Q96L21, P35268, P18077, P62266, P62861, P15880, P61254,…	191	81	1065	3.71728	2.9553e-21	2.9553e-21	2.86408e-21
KEGG_PATHWAY	hsa05171:Coronavirus disease - COVID-19	54	18.9474	5.63338e-22	P23396, P62917, P62081, P62280, P18124, Q8TD47, P39019, P62750, P62277, P39023, P62910, P46783, P62753, Q07020, P46782, P46781, P36578, P84098, P61353, P83881, P62241, P62888, P61313, P62847, P46777, P27635, P46776, P46779, Q9UNX3, P62249, P32969, P18621, P42766, Q02878, P63220, P40429, P61247, P62857, P62851, P62854, P26373, P62906, P62829, Q96L21, P35268, P18077, P62266, P62861, P15880, P61254,…	191	85	1065	3.54235	9.12607e-20	4.56304e-20	4.4222e-20
KEGG_PATHWAY	hsa04613:Neutrophil extracellular trap formation	34	11.9298	1.02336e-06	A0A2R8Y619, Q92769, Q16777, Q9BTM1, P62807, Q99880, Q5QNW6, P58876, O60814, P04908, Q96A08, P16104, Q99877, Q96KK5, P57053, Q93079, P0C0S8, Q93077, Q96QV6, Q7L7L0, Q6FI13, P20671, Q99878, Q99879	191	84	1065	2.25692	0.000165771	4.29456e-05	4.16202e-05
KEGG_PATHWAY	hsa03082:ATP-dependent chromatin remodeling	22	7.7193	1.1467e-06	Q969G3, Q92769, Q16777, Q9BTM1, P04908, P16104, Q96KK5, Q96T23, P0C0S8, Q93077, Q96QV6, Q7L7L0, Q6FI13, P20671, Q16576, Q99878	191	42	1065	2.92072	0.000185748	4.29456e-05	4.16202e-05
KEGG_PATHWAY	hsa05322:Systemic lupus erythematosus	33	11.5789	1.32548e-06	A0A2R8Y619, Q16777, Q9BTM1, P62807, Q99880, Q5QNW6, P58876, O60814, P04908, Q96A08, P16104, Q99877, Q96KK5, P57053, Q93079, P0C0S8, Q93077, Q96QV6, Q7L7L0, Q6FI13, P20671, Q99878, Q99879	191	81	1065	2.27167	0.000214705	4.29456e-05	4.16202e-05
KEGG_PATHWAY	hsa05034:Alcoholism	36	12.6316	1.10885e-05	P58876, Q96KK5, P57053, P20671, A0A2R8Y619, Q92769, Q16777, Q9BTM1, P62807, Q99880, Q5QNW6, P36873, O60814, P04908, Q96A08, P16104, Q99877, Q93079, P0C0S8, P62140, Q93077, Q96QV6, Q7L7L0, Q6FI13, Q99878, Q99879	191	100	1065	2.00733	0.00179473	0.000299389	0.000290149
KEGG_PATHWAY	hsa04217:Necroptosis	18	6.31579	3.48116e-05	Q96KK5, P0C0S8, Q16777, Q9BTM1, Q93077, Q96QV6, Q7L7L0, Q6FI13, P20671, P04908, Q99878, P16104	191	36	1065	2.78796	0.00562371	0.00080564	0.000780775
KEGG_PATHWAY	hsa03015:mRNA surveillance pathway	16	5.61404	0.00979087	Q13148, P38919, P35637, P11940, Q96EP5, P36873, O00422, Q96DU9, Q9H361, P62140, Q9UKV3, Q8IYB3, P15170, Q9UBU9, Q8N684, Q4VXU2	191	46	1065	1.93945	0.796876	0.198265	0.192146
KEGG_PATHWAY	hsa03030:DNA replication	6	2.10526	0.0116752	P27694, Q14566, P33993, P25205, P12004, P49736	191	9	1065	3.71728	0.850807	0.210154	0.203668

### Sheet: NPH
Category	Term	Count	%	PValue	Genes	List Total	Pop Hits	Pop Total	Fold Enrichment	Bonferroni	Benjamini	FDR
KEGG_PATHWAY	hsa05132:Salmonella infection	34	11.8056	9.96355e-08	Q14204, Q14203, O15144, P50570, P68363, P33176, P51148, P51149, P61163, P61020, P42025, P15153, Q07866, P63000, P61586, O60282, P01112, P60953, Q13561, Q9BQE3, O75914, Q92747, Q9NP97, Q13509, P99999, Q13409, P68371, P84095, Q96FJ2, Q8TF09, P08134, Q9H4E5, Q71U36, P61158, Q13153, P46734	201	74	1065	2.43445	2.54067e-05	2.5407e-05	1.72369e-05
KEGG_PATHWAY	hsa04961:Endocrine and other factor-regulated calcium reabsorption	16	5.55556	3.95683e-07	P53675, Q05193, P50570, P13637, Q13733, P05937, Q9UQ16, P50993, P17612, P62491, P63010, Q00610, P22694, P09497, P05023, P05026	201	22	1065	3.85346	0.000100894	5.04496e-05	3.42266e-05
KEGG_PATHWAY	hsa05100:Bacterial invasion of epithelial cells	18	6.25	2.90919e-06	P53675, Q15019, Q05193, Q9NVA2, Q14247, Q92747, O15144, P50570, Q9UQ16, P84095, P46109, P15153, P63000, Q00610, P08134, P61158, P61586, P09497, Q9UH03, P60953	201	30	1065	3.1791	0.00074157	0.000247281	0.000167763
KEGG_PATHWAY	hsa04144:Endocytosis	29	10.0694	7.61275e-06	Q05193, P0DMV9, O15144, P50570, P18085, Q9UQ16, P33176, P51148, P51149, P20338, P61020, P62491, Q00610, Q15286, P61586, P09497, O60282, P01112, P60953, P47755, P53675, Q92747, P53990, Q15907, P34931, P52907, P63010, P08134, P61158	201	68	1065	2.25966	0.00193938	0.000485313	0.000329251
KEGG_PATHWAY	hsa04062:Chemokine signaling pathway	18	6.25	1.64809e-05	P04899, P59768, P46109, P17612, P62993, P63096, P15153, P63000, P08134, P60763, P01116, P62879, P22694, P61586, P62873, P01112, Q13153, P60953, P01111	201	33	1065	2.89009	0.00419384	0.000757407	0.000513849
KEGG_PATHWAY	hsa05163:Human cytomegalovirus infection	22	7.63889	1.78213e-05	P04899, P27482, P99999, Q03113, P59768, P46109, P17612, P62993, P16298, P63096, P15153, P09471, P63000, P08134, P60763, P01116, P62879, P22694, P61586, Q14344, P62873, P01112, P01111	201	46	1065	2.53407	0.00453417	0.000757407	0.000513849
KEGG_PATHWAY	hsa04371:Apelin signaling pathway	15	5.20833	2.8416e-05	P04899, P27482, P59768, Q9H492, P17612, A6NCE7, P63096, P01116, P62879, P22694, Q14344, P62873, P01112, P01111, Q9GZQ8	201	25	1065	3.1791	0.00721999	0.00103515	0.000702281
KEGG_PATHWAY	hsa05130:Pathogenic Escherichia coli infection	20	6.94444	5.44227e-05	O75914, P35749, Q14247, Q92747, O15144, P68363, Q13509, P99999, Q03113, P68371, Q7Z406, P35580, P15153, P63000, P08134, Q71U36, P61158, P61586, Q14344, Q13153, P60953, Q9BQE3	201	42	1065	2.5231	0.0137823	0.00165132	0.00112031
KEGG_PATHWAY	hsa04814:Motor proteins	22	7.63889	5.82818e-05	Q14204, P35749, Q14203, P68363, Q9NP97, Q13509, Q13409, P33176, P68371, Q7Z406, P61163, P35580, P42025, P52907, Q96FJ2, Q8TF09, Q07866, Q71U36, O60282, Q13561, P47755, Q9BQE3	201	49	1065	2.37892	0.0147524	0.00165132	0.00112031
KEGG_PATHWAY	hsa04962:Vasopressin-regulated water reabsorption	12	4.16667	7.4011e-05	P61020, Q14204, P17612, Q14203, P62491, Q96FJ2, Q15907, Q13409, P22694, P51148, Q13561, P46459	201	18	1065	3.53234	0.0186965	0.00188728	0.00128039
KEGG_PATHWAY	hsa05022:Pathways of neurodegeneration - multiple diseases	42	14.5833	0.000103619	Q14203, P10636, P68363, P12236, P33176, P12036, P61163, P42025, Q96DA2, A6NCE7, P15153, P07196, Q07866, P63000, P25789, P07197, P01116, P22314, O60282, P01112, Q13561, P25787, P01111, Q9BQE3, Q15008, P09936, P27482, Q13509, O00231, P99999, O00232, P37840, P68371, Q9H492, Q8TAA3, P16298, O14818, P05141, Q71U36, P49720, P60900, Q9GZQ8, P46734	201	129	1065	1.7251	0.0260782	0.00240208	0.00162965
KEGG_PATHWAY	hsa05203:Viral carcinogenesis	27	9.375	0.000141958	P62805, P17612, P62993, P61981, P15153, P63000, P08134, P01116, P22694, P61586, P27348, P62258, P01112, P60953, P01111, Q04917	201	70	1065	2.04371	0.0355543	0.00292161	0.00198211
KEGG_PATHWAY	hsa04024:cAMP signaling pathway	15	5.20833	0.000148945	P04899, P13637, Q13733, P27482, P50993, P17612, P63096, P15153, P63000, P08134, P60763, P22694, P61586, P05023, Q13153, P05026	201	28	1065	2.83849	0.0372714	0.00292161	0.00198211
KEGG_PATHWAY	hsa04926:Relaxin signaling pathway	12	4.16667	0.000273282	P17612, P62993, P63096, P04899, P09471, P01116, P62879, P22694, P59768, P62873, P01112, P01111	201	20	1065	3.1791	0.0673232	0.00497764	0.00337699
KEGG_PATHWAY	hsa04540:Gap junction	13	4.51389	0.000458062	P04899, P68363, Q13509, P68371, P17612, P62993, P63096, P01116, Q71U36, P22694, P01112, Q9BQE3, P01111	201	24	1065	2.87002	0.110266	0.00778706	0.00528299
KEGG_PATHWAY	hsa04925:Aldosterone synthesis and secretion	8	2.77778	0.000538773	P17612, P13637, Q13733, P27482, P22694, P05023, P50993, P05026	201	10	1065	4.23881	0.1284	0.00808159	0.00548281
KEGG_PATHWAY	hsa04970:Salivary secretion	8	2.77778	0.000538773	P17612, P13637, Q13733, P27482, P22694, P05023, P50993, P05026	201	10	1065	4.23881	0.1284	0.00808159	0.00548281
KEGG_PATHWAY	hsa04014:Ras signaling pathway	19	6.59722	0.00058073	O75914, P27482, P51148, P59768, P61020, P17612, P62993, P15153, P63000, P08134, P60763, P01116, P62879, P22694, P61586, P62873, P01112, Q13153, P60953, P01111	201	45	1065	2.23715	0.13768	0.008227	0.00558146
KEGG_PATHWAY	hsa04915:Estrogen signaling pathway	13	4.51389	0.000736602	P17612, P62993, P0DMV9, P63096, P04899, P27482, P09471, P01116, P22694, P34931, P01112, P01111	201	25	1065	2.75522	0.171305	0.00966029	0.00655384
KEGG_PATHWAY	hsa04973:Carbohydrate digestion and absorption	7	2.43056	0.00082106	A8MTJ3, P13637, Q13733, P19367, P05023, P50993, P05026	201	8	1065	4.63619	0.188975	0.00966029	0.00655384
KEGG_PATHWAY	hsa04971:Gastric acid secretion	10	3.47222	0.000829869	P17612, P63096, P04899, P13637, Q13733, P27482, P22694, P05023, P50993, P05026	201	16	1065	3.31157	0.190796	0.00966029	0.00655384
KEGG_PATHWAY	hsa04725:Cholinergic synapse	11	3.81944	0.000842157	P17612, P63096, P04899, P09471, P01116, P62879, P22694, P59768, P62873, P01112, P01111	201	19	1065	3.06756	0.19333	0.00966029	0.00655384
KEGG_PATHWAY	hsa04010:MAPK signaling pathway	20	6.94444	0.00087132	P0DMV9, P10636, P16949, Q03113, P34931, P46109, P17612, P62993, P16298, P15153, P63000, P60763, P01116, P22694, P01112, Q13153, P60953, P46734, P01111	201	50	1065	2.1194	0.199312	0.00966029	0.00655384
KEGG_PATHWAY	hsa05170:Human immunodeficiency virus 1 infection	20	6.94444	0.00115888	O75914, P04899, P27482, P99999, P59768, P46109, P16298, Q15370, P63096, P15153, P09471, P63000, P60763, P01116, P62879, P62873, P01112, Q13153, P46734, P01111	201	51	1065	2.07785	0.255979	0.0123131	0.00835359
KEGG_PATHWAY	hsa04919:Thyroid hormone signaling pathway	12	4.16667	0.00128908	P17612, P17858, P13637, Q13733, P01116, P22694, P05023, P08237, P50993, P01112, P05026, P01111	201	23	1065	2.76444	0.280304	0.0124746	0.00846317
KEGG_PATHWAY	hsa05135:Yersinia infection	11	3.81944	0.00141103	P46109, P84095, Q92747, P15153, O15144, P63000, P08134, P60763, P61158, P61586, P60953, P46734	201	20	1065	2.91418	0.302371	0.0124746	0.00846317
KEGG_PATHWAY	hsa04726:Serotonergic synapse	11	3.81944	0.00141103	P17612, P63096, P04899, P09471, P01116, P62879, P22694, P59768, P62873, P01112, P01111	201	20	1065	2.91418	0.302371	0.0124746	0.00846317
KEGG_PATHWAY	hsa04912:GnRH signaling pathway	9	3.125	0.00144583	P17612, P62993, P27482, P01116, P22694, P01112, P60953, P46734, P01111	201	14	1065	3.40618	0.308542	0.0124746	0.00846317
KEGG_PATHWAY	hsa04727:GABAergic synapse	9	3.125	0.00144583	P17612, P63096, P04899, P09471, P62879, P22694, P59768, P62873, P46459	201	14	1065	3.40618	0.308542	0.0124746	0.00846317
KEGG_PATHWAY	hsa04022:cGMP-PKG signaling pathway	14	4.86111	0.0014676	P04899, P13637, Q13733, P27482, P12236, Q03113, P50993, P16298, P63096, P08134, P05141, P61586, Q14344, P05023, P05026	201	30	1065	2.47264	0.312376	0.0124746	0.00846317
KEGG_PATHWAY	hsa05012:Parkinson disease	30	10.4167	0.00178357	P04899, P10636, P68363, P38405, P12236, P33176, Q07866, P25789, P22694, P22314, O60282, P25787, Q9BQE3, Q15008, P09936, P27482, Q13509, O00231, P99999, O00232, P37840, P68371, P17612, Q8TAA3, P63096, O14818, P05141, Q71U36, P49720, P60900	201	93	1065	1.7092	0.365689	0.0146713	0.00995345
KEGG_PATHWAY	hsa05207:Chemical carcinogenesis - receptor activation	12	4.16667	0.00199224	P46439, P17612, P62993, P63096, P04899, P28161, P01116, P22694, P01112, P01111, O15217	201	24	1065	2.64925	0.39862	0.0155723	0.0105647
KEGG_PATHWAY	hsa05200:Pathways in cancer	26	9.02778	0.00201523	P04899, P28161, Q03113, P59768, P46109, P62993, P15153, P63000, P01116, P62879, P22694, P61586, P62873, P01112, P60953, P01111, O15217, P27482, P99999, P46439, P17612, Q15370, P63096, P08134, P60763, Q14344	201	77	1065	1.78911	0.402143	0.0155723	0.0105647
KEGG_PATHWAY	hsa04721:Synaptic vesicle cycle	11	3.81944	0.00225729	P53675, Q05193, P20336, P63010, P50570, Q00610, P21281, P61764, Q9UQ16, P09497, P46459	201	21	1065	2.77541	0.438004	0.016446	0.0111575
KEGG_PATHWAY	hsa04071:Sphingolipid signaling pathway	11	3.81944	0.00225729	P63096, P04899, P15153, P63000, P08134, P60763, P01116, Q03113, P61586, Q14344, P01112, P01111	201	21	1065	2.77541	0.438004	0.016446	0.0111575
KEGG_PATHWAY	hsa05016:Huntington disease	28	9.72222	0.00232644	Q14203, P68363, P12236, P33176, P61163, P42025, Q07866, Q00610, P25789, P09497, O60282, Q13561, P25787, Q9BQE3, Q15008, P53675, Q13509, O00231, P99999, O00232, P68371, Q8TAA3, O14818, P63010, P05141, Q71U36, P49720, P60900	201	86	1065	1.7251	0.447849	0.016479	0.0111798
KEGG_PATHWAY	hsa04935:Growth hormone synthesis, secretion and action	10	3.47222	0.00248185	P46109, P17612, P62993, P63096, P04899, P01116, P22694, P01112, P46734, P01111	201	18	1065	2.94362	0.469353	0.0164899	0.0111873
KEGG_PATHWAY	hsa04911:Insulin secretion	8	2.77778	0.00251915	P17612, P20336, P13637, Q13733, P22694, P05023, P50993, P05026	201	12	1065	3.53234	0.474388	0.0164899	0.0111873
KEGG_PATHWAY	hsa00010:Glycolysis / Gluconeogenesis	13	4.51389	0.00252198	P06744, P06733, P07205, P11766, P19367, P15259, P18669, P17858, P00558, P60174, P09972, P08237, P09104	201	28	1065	2.46002	0.474769	0.0164899	0.0111873
KEGG_PATHWAY	hsa04972:Pancreatic secretion	9	3.125	0.00260333	P15153, P62491, P13637, Q13733, P63000, P08134, O95716, P61586, P05023, P50993, P05026	201	15	1065	3.1791	0.48558	0.0165963	0.0112594
KEGG_PATHWAY	hsa04964:Proximal tubule bicarbonate reclamation	6	2.08333	0.00337775	P13637, Q13733, P40925, P05023, P50993, P05026	201	7	1065	4.54158	0.578015	0.021008	0.0142525
KEGG_PATHWAY	hsa05020:Prion disease	29	10.0694	0.0038678	P0DMV9, P68363, P12236, P33176, P15153, P13591, Q07866, P63000, P25789, P22694, O60282, P25787, Q9BQE3, Q15008, Q13509, O00231, P99999, O00232, P34931, P68371, P17612, Q8TAA3, P16298, O14818, P05141, Q71U36, P49720, P60900	201	93	1065	1.65222	0.627754	0.0234831	0.0159316
KEGG_PATHWAY	hsa05210:Colorectal cancer	9	3.125	0.0043768	P62993, P15153, P63000, P08134, P99999, P60763, P01116, P61586, P01112, P01111	201	16	1065	2.98041	0.673241	0.025436	0.0172566
KEGG_PATHWAY	hsa04976:Bile secretion	7	2.43056	0.00438896	P17612, P13637, Q13733, P22694, P05023, P50993, P05026	201	10	1065	3.70896	0.674257	0.025436	0.0172566
KEGG_PATHWAY	hsa04360:Axon guidance	15	5.20833	0.00449972	O75914, P04899, Q9BPU6, P16298, P63096, P15153, P63000, P08134, P60763, P01116, P61586, Q16555, P01112, Q13153, P60953, P01111	201	37	1065	2.14804	0.683369	0.0254861	0.0172905
KEGG_PATHWAY	hsa04213:Longevity regulating pathway - multiple species	8	2.77778	0.00459748	P17612, P0DMV9, P01116, P22694, P34931, P01112, P01111	201	13	1065	3.26062	0.6912	0.0254861	0.0172905
KEGG_PATHWAY	hsa04820:Cytoskeleton in muscle cells	18	6.25	0.00510297	P06733, P06732, P35749, Q13813, P13637, Q13733, P13611, P17661, Q01082, P50993, Q7Z406, P35580, P08670, P52907, P05023, P09104, P47755, P05026	201	49	1065	1.94639	0.728716	0.0276863	0.0187833
KEGG_PATHWAY	hsa05010:Alzheimer disease	29	10.0694	0.00543572	P10636, P68363, P12236, P33176, O95197, Q07866, P25789, P01116, Q9NQC3, O60282, P01112, P25787, P01111, Q9BQE3, Q15008, P27482, Q13509, O00231, P99999, O00232, P37840, P68371, Q8TAA3, P16298, O14818, P05141, Q71U36, P49720, P60900	201	95	1065	1.61744	0.750897	0.0288772	0.0195912
KEGG_PATHWAY	hsa05211:Renal cell carcinoma	10	3.47222	0.00604109	P46109, O75914, P62993, P15153, Q15370, P63000, P01116, P01112, Q13153, P60953, P01111	201	20	1065	2.64925	0.78672	0.0308096	0.0209022
KEGG_PATHWAY	hsa04722:Neurotrophin signaling pathway	10	3.47222	0.00604109	P46109, P62993, P15153, P63000, P27482, P08134, P01116, P61586, P62258, P01112, P60953, P01111	201	20	1065	2.64925	0.78672	0.0308096	0.0209022
KEGG_PATHWAY	hsa04530:Tight junction	16	5.55556	0.00622493	P35749, Q14247, Q92747, O15144, P68363, P34932, Q7Z406, P35580, P17612, P15153, P63000, P08134, Q71U36, P61158, P22694, P61586, P60953, Q9BQE3	201	42	1065	2.01848	0.796547	0.0311247	0.0211159
KEGG_PATHWAY	hsa04728:Dopaminergic synapse	13	4.51389	0.00685837	P04899, P27482, P38405, P33176, P59768, P17612, P16298, P63096, P09471, P62879, P22694, P62873, O60282	201	31	1065	2.22195	0.827077	0.0336324	0.0228173
KEGG_PATHWAY	hsa05032:Morphine addiction	8	2.77778	0.00774914	P17612, P63096, P04899, P09471, P62879, P22694, P59768, P62873	201	14	1065	3.02772	0.862444	0.0365932	0.024826
KEGG_PATHWAY	hsa04664:Fc epsilon RI signaling pathway	8	2.77778	0.00774914	P62993, P15153, P63000, P60763, P01116, P01112, P46734, P01111	201	14	1065	3.02772	0.862444	0.0365932	0.024826
KEGG_PATHWAY	hsa04810:Regulation of actin cytoskeleton	19	6.59722	0.00800967	O75914, P35749, Q92747, O15144, Q03113, Q7Z406, P35580, P46109, P15153, P63000, P08134, P60763, P01116, P61158, P61586, Q14344, P01112, Q13153, P60953, P01111	201	55	1065	1.83039	0.871354	0.0371357	0.025194
KEGG_PATHWAY	hsa04960:Aldosterone-regulated sodium reabsorption	7	2.43056	0.00815958	P13637, Q13733, P31947, P01116, P05023, P50993, P05026	201	11	1065	3.37178	0.876217	0.0371552	0.0252073
KEGG_PATHWAY	hsa04650:Natural killer cell mediated cytotoxicity	9	3.125	0.0105291	P62993, P16298, P15153, P63000, P60763, P01116, P01112, Q13153, P01111	201	18	1065	2.64925	0.932738	0.0462919	0.0314059
KEGG_PATHWAY	hsa04713:Circadian entrainment	9	3.125	0.0105291	P17612, P63096, P04899, P09471, P27482, P62879, P22694, P59768, P62873	201	18	1065	2.64925	0.932738	0.0462919	0.0314059
KEGG_PATHWAY	hsa05145:Toxoplasmosis	8	2.77778	0.0122517	P63096, P04899, P0DMV9, P09471, P99999, P34931, P46734	201	15	1065	2.82587	0.956868	0.0511374	0.0346932
KEGG_PATHWAY	hsa04370:VEGF signaling pathway	8	2.77778	0.0122517	P16298, P15153, P63000, P60763, P01116, P01112, P60953, P01111	201	15	1065	2.82587	0.956868	0.0511374	0.0346932
KEGG_PATHWAY	hsa05417:Lipid and atherosclerosis	14	4.86111	0.0125068	P0DMV9, P27482, P99999, P34931, P34932, P16298, P15153, P63000, P08134, P01116, P61586, P01112, P60953, P46734, P01111	201	37	1065	2.00484	0.959617	0.0511374	0.0346932
KEGG_PATHWAY	hsa04072:Phospholipase D signaling pathway	10	3.47222	0.0126245	Q05193, P62993, P50570, P08134, Q9UQ16, P01116, Q03113, P61586, Q14344, P01112, P01111	201	22	1065	2.40841	0.960826	0.0511374	0.0346932
KEGG_PATHWAY	hsa04974:Protein digestion and absorption	5	1.73611	0.0132356	P13637, Q13733, P05023, P50993, P05026	201	6	1065	4.41542	0.966547	0.0511374	0.0346932
KEGG_PATHWAY	hsa00982:Drug metabolism - cytochrome P450	5	1.73611	0.0132356	P46439, P28161, P11766, O15217	201	6	1065	4.41542	0.966547	0.0511374	0.0346932
KEGG_PATHWAY	hsa04978:Mineral absorption	5	1.73611	0.0132356	P13637, Q13733, P05023, P50993, P05026	201	6	1065	4.41542	0.966547	0.0511374	0.0346932
KEGG_PATHWAY	hsa00980:Metabolism of xenobiotics by cytochrome P450	5	1.73611	0.0132356	P46439, P28161, P11766, O15217	201	6	1065	4.41542	0.966547	0.0511374	0.0346932
KEGG_PATHWAY	hsa04921:Oxytocin signaling pathway	11	3.81944	0.0141055	P17612, P16298, P63096, P04899, P09471, P27482, P08134, P01116, P22694, P61586, P01112, P01111	201	26	1065	2.24168	0.973285	0.0536851	0.0364217
KEGG_PATHWAY	hsa04145:Phagosome	12	4.16667	0.0150805	Q14204, P21281, P68363, Q13509, Q13409, P51148, P68371, P51149, P61020, P15153, P63000, Q71U36, Q9BQE3	201	30	1065	2.1194	0.979242	0.056552	0.0383666
KEGG_PATHWAY	hsa04916:Melanogenesis	9	3.125	0.0153085	P17612, P63096, P04899, P09471, P27482, P01116, P22694, P01112, P01111	201	19	1065	2.50982	0.980432	0.0565747	0.0383821
KEGG_PATHWAY	hsa04662:B cell receptor signaling pathway	8	2.77778	0.0183767	P62993, P16298, P15153, P63000, P60763, P01116, P01112, P01111	201	16	1065	2.64925	0.99117	0.0669436	0.0454166
KEGG_PATHWAY	hsa04724:Glutamatergic synapse	9	3.125	0.0214867	P17612, P16298, P63096, P04899, P09471, P62879, P22694, P59768, P62873	201	20	1065	2.38433	0.996069	0.0757591	0.0513974
KEGG_PATHWAY	hsa05231:Choline metabolism in cancer	7	2.43056	0.0216879	P62993, P15153, P63000, P60763, P01116, P01112, P01111	201	13	1065	2.85304	0.99627	0.0757591	0.0513974
KEGG_PATHWAY	hsa04625:C-type lectin receptor signaling pathway	7	2.43056	0.0216879	P16298, P27482, P08134, P01116, P61586, P01112, Q13153, P01111	201	13	1065	2.85304	0.99627	0.0757591	0.0513974
KEGG_PATHWAY	hsa04730:Long-term depression	8	2.77778	0.0263735	P63096, P04899, P09471, P01116, Q03113, Q14344, P01112, P01111	201	17	1065	2.49342	0.998903	0.0896896	0.0608482
KEGG_PATHWAY	hsa04740:Olfactory transduction	5	1.73611	0.0263793	P17612, P27482, P38405, P22694, P62873	201	7	1065	3.78465	0.998905	0.0896896	0.0608482
KEGG_PATHWAY	hsa05014:Amyotrophic lateral sclerosis	32	11.1111	0.0269471	Q14203, P68363, P33176, P12036, P61163, P42025, Q96DA2, A6NCE7, P15153, P07196, Q07866, P63000, P25789, P07197, O60282, Q13561, P25787, Q9BQE3, Q15008, Q13509, O00231, P99999, O00232, P68371, Q9H492, Q8TAA3, P16298, O14818, Q71U36, P49720, P60900, Q9GZQ8, P46734	201	120	1065	1.41294	0.999056	0.0904148	0.0613402
KEGG_PATHWAY	hsa04270:Vascular smooth muscle contraction	9	3.125	0.0292453	P35580, P35749, P17612, P27482, P08134, P22694, Q03113, P61586, Q14344, Q7Z406	201	21	1065	2.27079	0.999484	0.0943994	0.0640435
KEGG_PATHWAY	hsa04210:Apoptosis	9	3.125	0.0292453	Q13813, P68363, P99999, P01116, Q71U36, P01112, P09874, Q9BQE3, P01111	201	21	1065	2.27079	0.999484	0.0943994	0.0640435
KEGG_PATHWAY	hsa04666:Fc gamma R-mediated phagocytosis	9	3.125	0.0292453	P46109, Q92747, P15153, O15144, P50570, P63000, P61158, Q13153, P60953	201	21	1065	2.27079	0.999484	0.0943994	0.0640435
KEGG_PATHWAY	hsa05167:Kaposi sarcoma-associated herpesvirus infection	13	4.51389	0.0311326	P27482, P99999, P59768, Q9H492, P16298, A6NCE7, P15153, P63000, P01116, P62879, P62873, P01112, P01111, Q9GZQ8	201	37	1065	1.86164	0.999686	0.0987495	0.0669947
KEGG_PATHWAY	hsa04918:Thyroid hormone synthesis	7	2.43056	0.032142	P17612, P13637, Q13733, P22694, P05023, P50993, P05026	201	14	1065	2.64925	0.999759	0.0987495	0.0669947
KEGG_PATHWAY	hsa04928:Parathyroid hormone synthesis, secretion and action	7	2.43056	0.032142	P17612, P63096, P04899, P08134, P22694, Q03113, P61586, Q14344	201	14	1065	2.64925	0.999759	0.0987495	0.0669947
KEGG_PATHWAY	hsa04012:ErbB signaling pathway	7	2.43056	0.032142	P46109, O75914, P62993, P01116, P01112, Q13153, P01111	201	14	1065	2.64925	0.999759	0.0987495	0.0669947
KEGG_PATHWAY	hsa01200:Carbon metabolism	16	5.55556	0.0339444	P06744, P06733, P07205, P40925, P52209, P11766, P19367, P15259, P18669, P17858, P00558, P17174, P60174, P09972, P08237, P09104	201	50	1065	1.69552	0.99985	0.103046	0.0699094
KEGG_PATHWAY	hsa04723:Retrograde endocannabinoid signaling	8	2.77778	0.0364563	P17612, P63096, P04899, P09471, P62879, P22694, P59768, P62873	201	18	1065	2.35489	0.999923	0.109369	0.0741994
KEGG_PATHWAY	hsa01522:Endocrine resistance	6	2.08333	0.0386469	P17612, P62993, P01116, P22694, P01112, P01111	201	11	1065	2.89009	0.999957	0.111138	0.0753995
KEGG_PATHWAY	hsa05418:Fluid shear stress and atherosclerosis	9	3.125	0.0387429	P46439, P15153, P63000, P27482, P28161, P08134, P60763, P61586, O15217	201	22	1065	2.16757	0.999958	0.111138	0.0753995
KEGG_PATHWAY	hsa04137:Mitophagy - animal	9	3.125	0.0387429	Q9H492, P61020, A6NCE7, P01116, P51148, P01112, P51149, P01111, Q9GZQ8	201	22	1065	2.16757	0.999958	0.111138	0.0753995
KEGG_PATHWAY	hsa05034:Alcoholism	27	9.375	0.0387893	P04899, P62805, P27482, P59768, P17612, P62993, P63096, P09471, P01116, P62879, P22694, P62873, P01112, P01111	201	100	1065	1.4306	0.999958	0.111138	0.0753995
KEGG_PATHWAY	hsa05208:Chemical carcinogenesis - reactive oxygen species	11	3.81944	0.0397145	P46439, P62993, P15153, P63000, P28161, P05141, P12236, P01116, P01112, P01111, O15217	201	30	1065	1.94279	0.999967	0.111288	0.0755012
KEGG_PATHWAY	hsa04910:Insulin signaling pathway	11	3.81944	0.0397145	P46109, P17612, P62993, P27482, P01116, P22694, P17081, P19367, P01112, P31323, P01111	201	30	1065	1.94279	0.999967	0.111288	0.0755012
KEGG_PATHWAY	hsa05204:Chemical carcinogenesis - DNA adducts	4	1.38889	0.0485635	P46439, P28161, O15217	201	5	1065	4.23881	0.999997	0.133158	0.0903386
KEGG_PATHWAY	hsa04744:Phototransduction	4	1.38889	0.0485635	P27482, P19087, P11488, P62873	201	5	1065	4.23881	0.999997	0.133158	0.0903386
KEGG_PATHWAY	hsa05205:Proteoglycans in cancer	11	3.81944	0.0492916	Q14247, P17612, P62993, P15153, P63000, P08134, P01116, P22694, P61586, P01112, Q13153, P60953, P01111	201	31	1065	1.88012	0.999997	0.133716	0.0907175
KEGG_PATHWAY	hsa04015:Rap1 signaling pathway	14	4.86111	0.0527473	P04899, P27482, P46109, P63096, P15153, P09471, P63000, P08134, P60763, P01116, P61586, P01112, P60953, P46734, P01111	201	44	1065	1.68589	0.999999	0.141585	0.0960555
KEGG_PATHWAY	hsa04261:Adrenergic signaling in cardiomyocytes	10	3.47222	0.0622197	P17612, P63096, P04899, P13637, Q13733, P27482, P22694, P05023, P50993, P05026	201	28	1065	1.89232	1	0.165271	0.112125
KEGG_PATHWAY	hsa04660:T cell receptor signaling pathway	9	3.125	0.063436	O75914, P62993, P16298, P08134, P01116, P61586, P01112, Q13153, P60953, P01111	201	24	1065	1.98694	1	0.166765	0.113138
KEGG_PATHWAY	hsa04211:Longevity regulating pathway	5	1.73611	0.0695442	P17612, P01116, P22694, P01112, P01111	201	9	1065	2.94362	1	0.180957	0.122767
KEGG_PATHWAY	hsa04140:Autophagy - animal	11	3.81944	0.0728135	Q9H492, P17612, Q96DA2, A6NCE7, Q9H082, P01116, P22694, P01112, P51149, P01111, Q9GZQ8	201	33	1065	1.76617	1	0.18755	0.12724
KEGG_PATHWAY	hsa04924:Renin secretion	6	2.08333	0.0780863	P17612, P16298, P63096, P04899, P27482, P22694	201	13	1065	2.44546	1	0.195041	0.132322
KEGG_PATHWAY	hsa05146:Amoebiasis	6	2.08333	0.0780863	P61020, P17612, P38405, P22694, P51148, P51149	201	13	1065	2.44546	1	0.195041	0.132322
KEGG_PATHWAY	hsa05223:Non-small cell lung cancer	6	2.08333	0.0780863	P62993, P01116, P33176, O60282, P01112, P01111	201	13	1065	2.44546	1	0.195041	0.132322
KEGG_PATHWAY	hsa05160:Hepatitis C	9	3.125	0.0787811	P62993, P61981, P99999, P01116, P27348, P62258, P01112, P01111, Q04917	201	25	1065	1.90746	1	0.195041	0.132322
KEGG_PATHWAY	hsa05161:Hepatitis B	7	2.43056	0.0808414	P62993, P99999, P01116, P27348, P01112, P46734, P01111	201	17	1065	2.18174	1	0.198217	0.134477
KEGG_PATHWAY	hsa04066:HIF-1 signaling pathway	9	3.125	0.0961591	P06733, P07205, Q15370, P17858, P00558, P09972, P19367, P08237, P09104	201	26	1065	1.8341	1	0.233529	0.158434
KEGG_PATHWAY	hsa01524:Platinum drug resistance	5	1.73611	0.0993811	P46439, P28161, P99999, O15217	201	10	1065	2.64925	1	0.236843	0.160682
KEGG_PATHWAY	hsa00051:Fructose and mannose metabolism	5	1.73611	0.0993811	P17858, P60174, P09972, P19367, P08237	201	10	1065	2.64925	1	0.236843	0.160682

### Sheet: neurals from NPH
Category	Term	Count	%	PValue	Genes	List Total	Pop Hits	Pop Total	Fold Enrichment	Bonferroni	Benjamini	FDR
KEGG_PATHWAY	hsa04814:Motor proteins	22	7.63889	5.82818e-05	Q14204, P35749, Q14203, P68363, Q9NP97, Q13509, Q13409, P33176, P68371, Q7Z406, P61163, P35580, P42025, P52907, Q96FJ2, Q8TF09, Q07866, Q71U36, O60282, Q13561, P47755, Q9BQE3	201	49	1065	2.37892	0.0147524	0.00165132	0.00112031
KEGG_PATHWAY	hsa05022:Pathways of neurodegeneration - multiple diseases	42	14.5833	0.000103619	Q14203, P10636, P68363, P12236, P33176, P12036, P61163, P42025, Q96DA2, A6NCE7, P15153, P07196, Q07866, P63000, P25789, P07197, P01116, P22314, O60282, P01112, Q13561, P25787, P01111, Q9BQE3, Q15008, P09936, P27482, Q13509, O00231, P99999, O00232, P37840, P68371, Q9H492, Q8TAA3, P16298, O14818, P05141, Q71U36, P49720, P60900, Q9GZQ8, P46734	201	129	1065	1.7251	0.0260782	0.00240208	0.00162965
KEGG_PATHWAY	hsa04024:cAMP signaling pathway	15	5.20833	0.000148945	P04899, P13637, Q13733, P27482, P50993, P17612, P63096, P15153, P63000, P08134, P60763, P22694, P61586, P05023, Q13153, P05026	201	28	1065	2.83849	0.0372714	0.00292161	0.00198211
KEGG_PATHWAY	hsa04970:Salivary secretion	8	2.77778	0.000538773	P17612, P13637, Q13733, P27482, P22694, P05023, P50993, P05026	201	10	1065	4.23881	0.1284	0.00808159	0.00548281
KEGG_PATHWAY	hsa04014:Ras signaling pathway	19	6.59722	0.00058073	O75914, P27482, P51148, P59768, P61020, P17612, P62993, P15153, P63000, P08134, P60763, P01116, P62879, P22694, P61586, P62873, P01112, Q13153, P60953, P01111	201	45	1065	2.23715	0.13768	0.008227	0.00558146
KEGG_PATHWAY	hsa04725:Cholinergic synapse	11	3.81944	0.000842157	P17612, P63096, P04899, P09471, P01116, P62879, P22694, P59768, P62873, P01112, P01111	201	19	1065	3.06756	0.19333	0.00966029	0.00655384
KEGG_PATHWAY	hsa04726:Serotonergic synapse	11	3.81944	0.00141103	P17612, P63096, P04899, P09471, P01116, P62879, P22694, P59768, P62873, P01112, P01111	201	20	1065	2.91418	0.302371	0.0124746	0.00846317
KEGG_PATHWAY	hsa04727:GABAergic synapse	9	3.125	0.00144583	P17612, P63096, P04899, P09471, P62879, P22694, P59768, P62873, P46459	201	14	1065	3.40618	0.308542	0.0124746	0.00846317
KEGG_PATHWAY	hsa05012:Parkinson disease	30	10.4167	0.00178357	P04899, P10636, P68363, P38405, P12236, P33176, Q07866, P25789, P22694, P22314, O60282, P25787, Q9BQE3, Q15008, P09936, P27482, Q13509, O00231, P99999, O00232, P37840, P68371, P17612, Q8TAA3, P63096, O14818, P05141, Q71U36, P49720, P60900	201	93	1065	1.7092	0.365689	0.0146713	0.00995345
KEGG_PATHWAY	hsa04721:Synaptic vesicle cycle	11	3.81944	0.00225729	P53675, Q05193, P20336, P63010, P50570, Q00610, P21281, P61764, Q9UQ16, P09497, P46459	201	21	1065	2.77541	0.438004	0.016446	0.0111575
KEGG_PATHWAY	hsa05016:Huntington disease	28	9.72222	0.00232644	Q14203, P68363, P12236, P33176, P61163, P42025, Q07866, Q00610, P25789, P09497, O60282, Q13561, P25787, Q9BQE3, Q15008, P53675, Q13509, O00231, P99999, O00232, P68371, Q8TAA3, O14818, P63010, P05141, Q71U36, P49720, P60900	201	86	1065	1.7251	0.447849	0.016479	0.0111798
KEGG_PATHWAY	hsa05020:Prion disease	29	10.0694	0.0038678	P0DMV9, P68363, P12236, P33176, P15153, P13591, Q07866, P63000, P25789, P22694, O60282, P25787, Q9BQE3, Q15008, Q13509, O00231, P99999, O00232, P34931, P68371, P17612, Q8TAA3, P16298, O14818, P05141, Q71U36, P49720, P60900	201	93	1065	1.65222	0.627754	0.0234831	0.0159316
KEGG_PATHWAY	hsa04360:Axon guidance	15	5.20833	0.00449972	O75914, P04899, Q9BPU6, P16298, P63096, P15153, P63000, P08134, P60763, P01116, P61586, Q16555, P01112, Q13153, P60953, P01111	201	37	1065	2.14804	0.683369	0.0254861	0.0172905
KEGG_PATHWAY	hsa05010:Alzheimer disease	29	10.0694	0.00543572	P10636, P68363, P12236, P33176, O95197, Q07866, P25789, P01116, Q9NQC3, O60282, P01112, P25787, P01111, Q9BQE3, Q15008, P27482, Q13509, O00231, P99999, O00232, P37840, P68371, Q8TAA3, P16298, O14818, P05141, Q71U36, P49720, P60900	201	95	1065	1.61744	0.750897	0.0288772	0.0195912
KEGG_PATHWAY	hsa04722:Neurotrophin signaling pathway	10	3.47222	0.00604109	P46109, P62993, P15153, P63000, P27482, P08134, P01116, P61586, P62258, P01112, P60953, P01111	201	20	1065	2.64925	0.78672	0.0308096	0.0209022
KEGG_PATHWAY	hsa04728:Dopaminergic synapse	13	4.51389	0.00685837	P04899, P27482, P38405, P33176, P59768, P17612, P16298, P63096, P09471, P62879, P22694, P62873, O60282	201	31	1065	2.22195	0.827077	0.0336324	0.0228173
KEGG_PATHWAY	hsa05032:Morphine addiction	8	2.77778	0.00774914	P17612, P63096, P04899, P09471, P62879, P22694, P59768, P62873	201	14	1065	3.02772	0.862444	0.0365932	0.024826
KEGG_PATHWAY	hsa04810:Regulation of actin cytoskeleton	19	6.59722	0.00800967	O75914, P35749, Q92747, O15144, Q03113, Q7Z406, P35580, P46109, P15153, P63000, P08134, P60763, P01116, P61158, P61586, Q14344, P01112, Q13153, P60953, P01111	201	55	1065	1.83039	0.871354	0.0371357	0.025194
KEGG_PATHWAY	hsa04713:Circadian entrainment	9	3.125	0.0105291	P17612, P63096, P04899, P09471, P27482, P62879, P22694, P59768, P62873	201	18	1065	2.64925	0.932738	0.0462919	0.0314059
											0.00165132	2.78217
											0.00240208	2.61941
											0.00292161	2.53438
											0.00808159	2.0925
											0.008227	2.08476
											0.00966029	2.01501
											0.0124746	1.90397
											0.0124746	1.90397
											0.0146713	1.83353
											0.016446	1.78394
											0.016479	1.78307
											0.0234831	1.62925
											0.0254861	1.5937
											0.0288772	1.53944
											0.0308096	1.51131
											0.0336324	1.47324
											0.0365932	1.4366
											0.0371357	1.43021
											0.0462919	1.3345

### Sheet: selected
Processes	-log(FDR)	Fold enrichment			Benjamini
Ribosome	20.5294	3.71728			2.9553e-21	20.5294
Coronavirus disease - COVID-19	19.3407	3.54235			4.56304e-20	19.3407
Neutrophil extracellular trap formation	4.36708	2.25692			4.29456e-05	4.36708
ATP-dependent chromatin remodeling	4.36708	2.92072			4.29456e-05	4.36708
Systemic lupus erythematosus	4.36708	2.27167			4.29456e-05	4.36708
Alcoholism	3.52376	2.00733			0.000299389	3.52376
Necroptosis	3.09386	2.78796			0.00080564	3.09386
Motor proteins	2.78217	2.37892			0.00165132	2.78217
Pathways of neurodegeneration - multiple diseases	2.61941	1.7251			0.00240208	2.61941
cAMP signaling pathway	2.53438	2.83849			0.00292161	2.53438
Salivary secretion	2.0925	4.23881			0.00808159	2.0925
Ras signaling pathway	2.08476	2.23715			0.008227	2.08476
Cholinergic synapse	2.01501	3.06756			0.00966029	2.01501
Serotonergic synapse	1.90397	2.91418			0.0124746	1.90397
GABAergic synapse	1.90397	3.40618			0.0124746	1.90397
Parkinson disease	1.83353	1.7092			0.0146713	1.83353
Synaptic vesicle cycle	1.78394	2.77541			0.016446	1.78394
Huntington disease	1.78307	1.7251			0.016479	1.78307
Prion disease	1.62925	1.65222			0.0234831	1.62925
Axon guidance	1.5937	2.14804			0.0254861	1.5937
Alzheimer disease	1.53944	1.61744			0.0288772	1.53944
Neurotrophin signaling pathway	1.51131	2.64925			0.0308096	1.51131
Dopaminergic synapse	1.47324	2.22195			0.0336324	1.47324
Morphine addiction	1.4366	3.02772			0.0365932	1.4366
Regulation of actin cytoskeleton	1.43021	1.83039			0.0371357	1.43021
Circadian entrainment	1.3345	2.64925			0.0462919	1.3345
